# A shared binding interface controls Vps13 organelle-specific targeting independently of its vacuolar protein sorting function

**DOI:** 10.1101/2025.08.12.669934

**Authors:** Kevin Ryan Jeffers, Samantha Katarzyna Dziurdzik, Michael Davey, Elizabeth Conibear

## Abstract

Yeast vacuolar protein sorting 13 (Vps13) is a bridge-like transporter that directs lipid flow between membranes at organelle contact sites. Vps13 targeting relies on organelle-specific adaptors containing proline-X-proline (PxP) motifs, which compete for binding to the Vps13 adaptor-binding (VAB) domain. Though a VAB-PxP interface has been identified for the mitochondrial adaptor Mcp1, whether other adaptors use identical binding mechanisms is unknown. Moreover, not every Vps13 function is connected to a known PxP adaptor, suggesting other adaptors may exist.

Here, we validate the significance of the shared VAB-PxP interface by showing that mutations within this region inhibit both adaptor binding and Vps13 membrane targeting in vivo. Using predictive modeling, we demonstrate that while adaptors share a common Vps13-binding interface, slight differences between these interfaces may contribute to preferential binding and adaptor competition. Notably, we find that the VPS pathway functions independently of the PxP motif binding site, and extensive scanning mutagenesis did not reveal a dedicated VPS-specific adaptor interface. Our results indicate the VPS pathway likely employs a non-PxP adaptor mechanism, yet the structural integrity of the VAB domain remains essential for proper pathway function.

**Significance statement:**

- Adaptor-mediated recruitment of yeast Vps13 to organelles requires a consensus PxP motif. It is unclear if all adaptors bind Vps13 in a similar manner and if all Vps13 functions are dependent on adaptors that contain this motif.
- We show that Vps13 binds the core PxP motifs from known adaptors through a shared interface, yet this interface is dispensable for Vps13’s role in the vacuole protein sorting pathway.
- Our work suggests that Vps13 engages in a wider range of targeting mechanisms than was previously recognized, and that the Vps13 adaptor-binding domain must have a function beyond targeting this consensus motif.
