## Supplemental Table 1 for "A shared binding interface controls Vps13 organelle-specific targeting independently of its vacuolar protein sorting function"

### Sheet: Table_S1
Table S1. Molprobity scores of VAB domain-core PxP motif
Default settings were used for each model, using repeats 5-6 of each respective VAB domain (aa2321-2543 for S. cerevisiae and aa2413-2626 for C. thermophilum) and 9 core residues of each PxP motif: C. thermophilum Mcp1 (aa17-25) (PDB: 7U8T); S. cerevisiae Mcp1 (aa4-12);S. cerevisiae Ypt35 (aa5-13); S. cerevisiae Spo71 (aa385-393). PISA interface refers to the buried area of the VAB repeats 5-6 wh…
				C. thermophilum		S. cerevisiae		S. cerevisiae		S. cerevisiae
				VAB R5-6/Mcp1		VAB R5-6/Mcp1		VAB R5-6/Ypt35		VAB R5-6/Spo71
	MolProbity	All-Atom Contacts	Clashscore*, all atoms:	4	96th percentile	1.04	99th percentile	2.08	99th percentile	1.82	99th percentile
		Protein Geometry	Poor rotamers	0	0	0	0	0	0	0	0	Goal: <0.3%
			Favored rotamers	164	0.9591	215	0.9954	212	0.9815	214	0.9907	Goal: >98%
			Ramachandran outliers	0	0	3	0.0132	0	0	1	0.0044	Goal: <0.05%
			Ramachandran favored	201	0.9526	219	0.9605	217	0.9518	218	0.9561	Goal: >98%
			Rama distribution Z-score	-2.58 ± 0.48		-0.21 ± 0.46		-0.28 ± 0.46		-0.57 ± 0.45		Goal: abs(Z score) < 2
			MolProbity score^	1.51	95th percentile	1.07	100th percentile	1.31	98th percentile	1.25	99th percentile
			Cβ deviations >0.25Å	0	0	0	0	0	0	0	0	Goal: 0
			Bad bonds:	0 / 1717	0	0 / 1947	0	0 / 1947	0	0 / 1951	0	Goal: 0%
			Bad angles:	1 / 2348	0.0004	7 / 2634	0.0027	6 / 2633	0.0023	5 / 2641	0.0019	Goal: <0.1%
		Peptide Omegas	Cis Prolines:	0 / 17	0	0 / 17	0	0 / 17	0	0 / 17	0	Expected: ≤1 per chain, or ≤5%
			Cis nonProlines:	0 / 197	0	0 / 213	0	0 / 213	0	0 / 213	0	Goal: <0.05%
			Twisted Peptides:	0 / 214	0	1 / 230	0.0043	1 / 230	0.0043	0 / 230	0	Goal: 0
		Low-resolution Criteria	CaBLAM outliers	2	0.01	2	0.009	1	0.004	0	0	Goal: <1.0%
			CA Geometry outliers	1	0.0049	0	0	0	0	0	0	Goal: <0.5%
		Additional validations	Chiral volume outliers	0/262		0/289		0/289		0/290
			Waters with clashes	0/0	0	0/0	0	0/0	0	0/0	0
	PISA interface area (Å2 )			591.2		613.6		569.3		571.8
			*Clashscore is the number of serious steric overlaps (> 0.4 Å) per 1000 atoms.
			* 100th percentile is the best among structures of comparable resolution; 0th percentile is the worst. For clashscore the comparative set of structures was selected in 2004, for MolProbity score in 2006.
			In the two column results, the left column gives the raw count, right column gives the percentage.
			^ MolProbity score combines the clashscore, rotamer, and Ramachandran evaluations into a single score, normalized to be on the same scale as X-ray resolution.
