## Supplemental Table 2 for "A shared binding interface controls Vps13 organelle-specific targeting independently of its vacuolar protein sorting function"

### Sheet: TableS2
Table S2. PISA analysis of buried surface area of VAB domain-core PxP motif																				Bar graph values
																				Position	Crystal	Mcp1	Ypt35	Spo71
																				1	131.63	145.23	73.75	79.65
																				2	33.21	63.86	37.83	31.74
																				3	19.33	41.98	33.43	32.15
																				4	93.34	81.34	102.07	99.53
							C. thermophilum	S. cerevisiae												5	38.84	8.48	9.73	9.02
						Position(PxP motif)	Mcp1 residue	Mcp1 residue	Ypt35 residue	Spo71 residue										6	135.21	115.26	117.9	104.09
						1	L17	L4	I5	I385										7	38.65	75.55	76.25	100.44
						2	V18	H5	S6	N386										8	69.06	72.85	71.46	80.99
						3	E19	E6	F7	I387										9	116.33	80.78	95.31	84.52
						4	L20	V7	L8	L388
						5	D21	P8	P9	P389
						6	P22	P9	P10	P390
						7	A23	E10	E11	W391
						8	P24	P11	P12	P392
						9	I25	V12	I13	T393										Position	Crystal	Mcp1	Ypt35	Spo71
																				70	1.45	5.19	4.85	6.32
																				72	0	1.16	0.67	0
																				75	6.43	6.07	6.23	4.42
									Residues											76	70.85	11.69	11.43	25.58
								Position (VAB domain)	S. cerevisiae	C. thermophilum										77	39.45	56.61	58.34	65.05
								70	K2390	K2472										102	7.97	18.12	16.81	23.16
								72	L2392	A2474										107	21.75	2.5	0	0
								75	S2395	Q2488										108	1.12	2.07	0	0
								76	R2396	R2489										109	10.67	28.27	25.32	22.52
								77	H2397	Q2490										115	1.5	7.64	11.47	0
								102	W2422	W2515										144	13.89	20.07	17.38	20.64
								107	R2427	R2520										145	34.85	40.21	43.51	36.23
								108	N2428	N2521										146	26.61	43.86	42.57	40.05
								109	F2429	E2522										147	43.23	24.18	30.58	37.69
								115	I2435	F2529										148	1.84	0.67	0.84	1.17
								144	I2464	V2550										149	17.75	23.23	14.55	14.23
								145	F2465	R2551										150	0.98	7.24	1.47	0
								146	Y2466	Y2552										151	44.59	41.62	40.24	34.22
								147	R2467	A2553										152	27.97	32.32	28.56	28.86
								148	I2468	L2554										153	64.02	70.15	78.39	66.88
								149	P2469	P2555										154	49.16	43.13	48.58	46.67
								150	S2470	P2556										155	20.73	53.07	37.21	47.59
								151	K2471	R2557										156	0	2.87	1.92	0.17
								152	S2472	S2558
								153	I2473	I2559
								154	M2474	M2560
								155	P2475	P2561
								156	Y2476	Y2562

### Sheet: Raw_Overview
##	Structure 1 (VAB R5-6)				Structure 2 (PxP motif)
									interface	ΔiG	ΔiG	NHB	NSB	NDS	CSS
NN	Range	iNat	iNres	Surface Å2	Range	iNat	iNres	Surface Å2	area, Å2	kcal/mol	P-value
ct Mcp1 9aa	B	73	21	11275	A	51	9	1367	591.2	-10.2	0.538	5	3	0	1.000
sc Mcp1 9aa	A	76	23	13421	B	49	9	1351	613.6	-10.5	0.259	5	2	0	0.000
scYPT35 9aa	A	68	21	13505	B	49	9	1328	569.3	-9.9	0.303	5	2	0	0.000
sc Spo71 9aa	A	69	18	13411	B	51	9	1334	571.8	-10.3	0.363	5	0	0	0.000

### Sheet: Raw_Ct_Mcp1
Species: C. thermophilum (PDB: 7U8T)	Vps132413-2616		Mcp117-25
	Structure 1		Structure 2
Selection range	B		A
class	Protein		Protein
symmetry operation	x,y,z		x,y,z
symmetry ID	1_555		0_555
Number of atoms
interface	73	0.045	51	0.761
surface	987	0.615	65	0.97
total	1605	1	67	1
Number of residues
interface	21	0.101	9	1
surface	201	0.966	9	1
total	208	1	9	1
Solvent-accessible area, Å
interface	506.8	0.045	675.6	0.494
total	11275.3	1	1366.9	1
Solvation energy, kcal/mol
isolated structure	-182.9	1	-3.1	1
gain on complex formation	-2.2	0.012	-8	2.607
average gain	-2.5	0.014	-8.2	2.668
P-value	0.555		0.521
Hydrogen bonds
##	Structure 1	Dist. [Å]	Structure 2
1	B:ILE 635[ N ]	3.06	A:VAL 5[ O ]
2	B:ARG 565[ NE ]	2.97	A:ASP 8[ OD1]
3	B:ARG 633[ O ]	3.12	A:VAL 5[ N ]
4	B:ILE 635[ O ]	2.97	A:LEU 7[ N ]
5	B:ARG 627[ O ]	3.19	A:ILE 12[ N ]
Salt bridges
##	Structure 1	Dist. [Å]	Structure 2
1	B:ARG 565[ NE ]	2.97	A:ASP 8[ OD1]
2	B:ARG 565[ NH2]	3.73	A:ASP 8[ OD1]
3	B:ARG 565[ NE ]	3.84	A:ASP 8[ OD2]
Interfacing residues (not a contact table)
ASA Accessible Surface Area, Å² BSA Buried Surface Area, Å² ΔiG Solvation energy effect, kcal/mol |||| Buried area percentage, one bar per 10%
##	Structure 1	HSDC	ASA	BSA	ΔiG		##	Structure 2	HSDC	ASA	BSA	ΔiG
1	B:ARG 489		156.59	0.00	0.00		1	A:LEU 4		224.65	131.63 ||||||	2.07
2	B:TYR 490		23.07	0.00	0.00		2	A:VAL 5	H	129.59	33.21 |||	0.04
3	B:VAL 491		26.39	0.00	0.00		3	A:GLU 6		168.32	19.33 ||	0.31
4	B:ILE 492		0.00	0.00	0.00		4	A:LEU 7	H	147.34	93.34 |||||||	0.87
5	B:HIS 493		44.17	0.00	0.00		5	A:ASP 8	HS	124.66	38.84 ||||	-0.07
6	B:ASN 494		0.37	0.00	0.00		6	A:PRO 9		136.39	135.21 ||||||||||	1.56
7	B:LYS 495		55.44	0.00	0.00		7	A:ALA 10		79.28	38.65 |||||	0.33
8	B:LEU 496		12.36	0.00	0.00		8	A:PRO 11		130.31	69.06 ||||||	1.10
9	B:GLY 497		47.38	0.00	0.00		9	A:ILE 12	H	226.38	116.33 ||||||	1.78
10	B:GLU 498		90.15	0.00	0.00
11	B:ASP 499		54.06	0.00	0.00
12	B:ILE 500		0.37	0.00	0.00
13	B:ASN 501		13.37	0.00	0.00
14	B:ILE 502		0.17	0.00	0.00
15	B:ARG 503		44.07	0.00	0.00
16	B:GLU 504		19.62	0.00	0.00
17	B:PRO 505		51.62	0.00	0.00
18	B:SER 506		92.63	0.00	0.00
19	B:SER 507		15.63	0.00	0.00
20	B:SER 508		89.62	0.00	0.00
21	B:PHE 509		163.23	0.00	0.00
22	B:TRP 510		135.45	0.00	0.00
23	B:ILE 511		56.34	0.00	0.00
24	B:PRO 512		72.40	0.00	0.00
25	B:LEU 513		4.74	0.00	0.00
26	B:LYS 514		139.22	0.00	0.00
27	B:HIS 515		102.43	0.00	0.00
28	B:GLY 516		50.68	0.00	0.00
29	B:ALA 517		29.27	0.00	0.00
30	B:HIS 518		116.28	0.00	0.00
31	B:ARG 519		98.88	0.00	0.00
32	B:PRO 520		65.09	0.00	0.00
33	B:LEU 521		11.95	0.00	0.00
34	B:HIS 522		131.35	0.00	0.00
35	B:TRP 523		219.33	0.00	0.00
36	B:LEU 524		47.89	0.00	0.00
37	B:GLN 525		78.89	0.00	0.00
38	B:ARG 526		108.15	0.00	0.00
39	B:GLY 527		45.69	0.00	0.00
40	B:ALA 528		110.48	0.00	0.00
41	B:VAL 529		86.81	0.00	0.00
42	B:LYS 530		47.80	0.00	0.00
43	B:GLN 531		12.42	0.00	0.00
44	B:LEU 532		3.35	0.00	0.00
45	B:CYS 533		2.97	0.00	0.00
46	B:LEU 534		0.00	0.00	0.00
47	B:CYS 535		6.45	0.00	0.00
48	B:TYR 536		27.47	0.00	0.00
49	B:PRO 537		70.25	0.00	0.00
50	B:GLY 538		54.18	0.00	0.00
51	B:VAL 539		139.82	0.00	0.00
52	B:ASP 540		129.27	0.00	0.00
53	B:ASN 541		32.94	0.00	0.00
54	B:GLN 542		117.17	0.00	0.00
55	B:TRP 543		74.59	0.00	0.00
56	B:THR 544		15.99	0.00	0.00
57	B:ALA 545		10.99	0.00	0.00
58	B:PRO 546		11.31	0.00	0.00
59	B:PHE 547		1.99	0.00	0.00
60	B:ASN 548		35.64	0.00	0.00
61	B:ILE 549		0.50	0.00	0.00
62	B:SER 550		52.18	0.00	0.00
63	B:ASP 551		79.87	0.00	0.00
64	B:LEU 552		101.97	0.00	0.00
65	B:GLY 553		34.13	0.00	0.00
66	B:ILE 554		76.98	0.00	0.00
67	B:THR 555		28.65	0.00	0.00
68	B:HIS 556		43.77	0.00	0.00
69	B:LEU 557		0.84	0.00	0.00
70	B:LYS 558		20.93	1.45 |	-0.05
71	B:ILE 559		4.53	0.00	0.00
72	B:ALA 560		29.51	0.00	0.00
73	B:ARG 561		29.22	0.00	0.00
74	B:ALA 562		58.94	0.00	0.00
75	B:GLY 563		91.44	0.00	0.00
76	B:GLN 564		125.59	6.43 |	-0.05
77	B:ARG 565	HS	190.27	70.85 ||||	0.33
78	B:GLN 566		57.75	39.45 |||||||	-0.03
79	B:ARG 567		35.52	0.00	0.00
80	B:LEU 568		5.22	0.00	0.00
81	B:ILE 569		0.00	0.00	0.00
82	B:ARG 570		58.64	0.00	0.00
83	B:VAL 571		0.00	0.00	0.00
84	B:GLU 572		69.35	0.00	0.00
85	B:ILE 573		3.08	0.00	0.00
86	B:LEU 574		75.16	0.00	0.00
87	B:MET 575		88.35	0.00	0.00
88	B:GLU 576		104.78	0.00	0.00
89	B:ASP 577		91.54	0.00	0.00
90	B:ALA 578		68.11	0.00	0.00
91	B:THR 579		29.89	0.00	0.00
92	B:ILE 580		6.53	0.00	0.00
93	B:PHE 581		57.00	0.00	0.00
94	B:LEU 582		0.12	0.00	0.00
95	B:ASN 583		37.97	0.00	0.00
96	B:LEU 584		0.16	0.00	0.00
97	B:SER 585		35.62	0.00	0.00
98	B:MET 586		46.86	0.00	0.00
99	B:GLU 587		20.47	0.00	0.00
100	B:GLN 588		159.93	0.00	0.00
101	B:ARG 589		142.42	0.00	0.00
102	B:ASN 590		118.17	0.00	0.00
103	B:TRP 591		35.96	7.97 |||	0.13
104	B:PRO 592		31.03	0.00	0.00
105	B:PHE 593		18.80	0.00	0.00
106	B:SER 594		18.24	0.00	0.00
107	B:MET 595		0.66	0.00	0.00
108	B:ARG 596		93.47	21.75 |||	-0.48
109	B:ASN 597		1.12	1.12 |||||||||||	-0.01
110	B:GLU 598		84.19	10.67 ||	0.17
111	B:SER 599		3.04	0.00	0.00
112	B:ASP 600		105.26	0.00	0.00
113	B:THR 601		8.51	0.00	0.00
114	B:GLU 602		83.44	0.00	0.00
115	B:PHE 603		1.75	0.00	0.00
116	B:THR 604		23.34	1.50 |	0.02
117	B:PHE 605		1.42	0.00	0.00
118	B:TYR 606		37.34	0.00	0.00
119	B:GLN 607		3.07	0.00	0.00
120	B:VAL 608		30.31	0.00	0.00
121	B:ASN 609		65.50	0.00	0.00
122	B:PRO 610		49.60	0.00	0.00
123	B:THR 611		102.50	0.00	0.00
124	B:GLU 618		155.78	0.00	0.00
125	B:ASP 619		69.80	0.00	0.00
126	B:ARG 620		49.61	0.00	0.00
127	B:SER 621		0.84	0.00	0.00
128	B:GLY 622		44.84	0.00	0.00
129	B:TRP 623		66.79	0.00	0.00
130	B:ARG 624		113.85	0.00	0.00
131	B:PRO 625		106.48	0.00	0.00
132	B:VAL 626		33.23	13.89 |||||	0.22
133	B:ARG 627	H	130.88	34.85 |||	-0.05
134	B:TYR 628		27.13	26.61 ||||||||||	0.43
135	B:ARG 629		159.99	43.23 |||	-0.73
136	B:LEU 630		4.69	1.84 ||||	0.03
137	B:PRO 631		58.24	17.75 ||||	0.28
138	B:PRO 632		61.35	0.98 |	-0.01
139	B:ARG 633	H	86.15	44.59 ||||||	0.04
140	B:SER 634		28.81	27.97 ||||||||||	0.40
141	B:ILE 635	H	100.28	64.02 |||||||	0.39
142	B:MET 636		52.50	49.16 ||||||||||	0.90
143	B:PRO 637		63.82	20.73 ||||	0.25
144	B:TYR 638		0.45	0.00	0.00
145	B:ALA 639		0.67	0.00	0.00
146	B:TRP 640		35.10	0.00	0.00
147	B:ASP 641		15.57	0.00	0.00
148	B:PHE 642		9.25	0.00	0.00
149	B:PRO 643		32.67	0.00	0.00
150	B:ALA 644		23.35	0.00	0.00
151	B:ALA 645		10.70	0.00	0.00
152	B:LYS 646		96.40	0.00	0.00
153	B:HIS 647		79.27	0.00	0.00
154	B:LYS 648		79.27	0.00	0.00
155	B:GLU 649		69.60	0.00	0.00
156	B:ILE 650		0.00	0.00	0.00
157	B:CYS 651		0.00	0.00	0.00
158	B:ILE 652		1.50	0.00	0.00
159	B:CYS 653		12.54	0.00	0.00
160	B:ALA 654		5.48	0.00	0.00
161	B:TYR 655		108.00	0.00	0.00
162	B:ASN 656		118.31	0.00	0.00
163	B:LYS 657		26.94	0.00	0.00
164	B:GLU 658		95.23	0.00	0.00
165	B:ARG 659		83.38	0.00	0.00
166	B:HIS 660		98.14	0.00	0.00
167	B:VAL 661		21.75	0.00	0.00
168	B:LYS 662		45.65	0.00	0.00
169	B:LEU 663		4.27	0.00	0.00
170	B:GLN 664		85.86	0.00	0.00
171	B:GLU 665		62.69	0.00	0.00
172	B:ILE 666		78.82	0.00	0.00
173	B:GLY 667		49.47	0.00	0.00
174	B:ASN 668		94.65	0.00	0.00
175	B:LEU 669		60.59	0.00	0.00
176	B:MET 670		60.39	0.00	0.00
177	B:PRO 671		78.68	0.00	0.00
178	B:MET 672		2.81	0.00	0.00
179	B:LYS 673		74.91	0.00	0.00
180	B:LEU 674		1.26	0.00	0.00
181	B:ALA 675		82.73	0.00	0.00
182	B:LEU 676		48.45	0.00	0.00
183	B:PRO 677		121.73	0.00	0.00
184	B:ASN 678		115.40	0.00	0.00
185	B:GLY 679		66.17	0.00	0.00
186	B:GLU 680		117.80	0.00	0.00
187	B:SER 681		82.29	0.00	0.00
188	B:LYS 682		22.42	0.00	0.00
189	B:THR 683		54.78	0.00	0.00
190	B:ILE 684		0.00	0.00	0.00
191	B:ASP 685		27.74	0.00	0.00
192	B:ILE 686		10.62	0.00	0.00
193	B:ASN 687		67.55	0.00	0.00
194	B:VAL 688		12.20	0.00	0.00
195	B:THR 689		53.96	0.00	0.00
196	B:ALA 690		75.37	0.00	0.00
197	B:ASP 691		98.41	0.00	0.00
198	B:GLY 692		67.06	0.00	0.00
199	B:PRO 693		109.33	0.00	0.00
200	B:THR 694		13.55	0.00	0.00
201	B:GLN 695		35.57	0.00	0.00
202	B:THR 696		17.52	0.00	0.00
203	B:LEU 697		1.82	0.00	0.00
204	B:ILE 698		36.08	0.00	0.00
205	B:LEU 699		0.50	0.00	0.00
206	B:SER 700		30.93	0.00	0.00
207	B:ASN 701		77.40	0.00	0.00
208	B:TYR 702		102.48	0.00	0.00

### Sheet: Raw_Sc_Mcp1
	Structure 1		Structure 2
Selection range	A		B
class	Protein		Protein
symmetry operation	x,y,z		,,
symmetry ID	1_555		0_555
Number of atoms
interface	76	0.042	49	0.69
surface	1105	0.603	67	0.944
total	1831	1	71	1
Number of residues
interface	23	0.103	9	1
surface	212	0.951	9	1
total	223	1	9	1
Solvent-accessible area, Å
interface	541.9	0.04	685.3	0.507
total	13420.8	1	1351	1
Solvation energy, kcal/mol
isolated structure	-208.9	1	-3.3	1
gain on complex formation	-5.2	0.025	-5.4	1.649
average gain	-1.2	0.006	-7	2.138
P-value	0.094		0.716
Hydrogen bonds
##	Structure 1	Dist. [Å]	Structure 2
1	A:ILE 153[ H ]	1.97	B:HIS 4[ O ]
2	A:HIS 77[ H ]	1.88	B:GLU 9[ OE1]
3	A:LYS 151[ O ]	2.12	B:HIS 4[ H ]
4	A:ILE 153[ O ]	1.90	B:VAL 6[ H ]
5	A:PHE 145[ O ]	1.87	B:VAL 11[ H ]
Salt bridges
##	Structure 1	Dist. [Å]	Structure 2
1	A:HIS 77[ ND1]	3.81	B:GLU 9[ OE1]
2	A:HIS 77[ ND1]	2.75	B:GLU 9[ OE2]
Interfacing residues (not a contact table)
ASA Accessible Surface Area, Å² BSA Buried Surface Area, Å² ΔiG Solvation energy effect, kcal/mol |||| Buried area percentage, one bar per 10%
##	Structure 1	HSDC	ASA	BSA	ΔiG		##	Structure 2	HSDC	ASA	BSA	ΔiG
1	A:ARG 1		208.96	0.00	0.00		1	B:LEU 3		237.46	145.23 |||||||	2.27
2	A:TYR 2		47.59	0.00	0.00		2	B:HIS 4	H	157.40	63.86 |||||	-0.77
3	A:ILE 3		43.41	0.00	0.00		3	B:GLU 5		172.30	41.98 |||	0.13
4	A:ILE 4		0.00	0.00	0.00		4	B:VAL 6	H	103.04	81.34 ||||||||	0.92
5	A:SER 5		17.39	0.00	0.00		5	B:PRO 7		100.32	8.48 |	-0.08
6	A:ASN 6		0.49	0.00	0.00		6	B:PRO 8		133.26	115.26 |||||||||	1.38
7	A:THR 7		58.49	0.00	0.00		7	B:GLU 9	HS	124.80	75.55 |||||||	-0.67
8	A:LEU 8		12.38	0.00	0.00		8	B:PRO 10		123.04	72.85 ||||||	1.15
9	A:ASP 9		123.94	0.00	0.00		9	B:VAL 11	H	199.33	80.78 |||||	1.05
10	A:ILE 10		65.90	0.00	0.00
11	A:PRO 11		37.11	0.00	0.00
12	A:ILE 12		0.00	0.00	0.00
13	A:GLU 13		30.04	0.00	0.00
14	A:VAL 14		2.35	0.00	0.00
15	A:CYS 15		10.12	0.00	0.00
16	A:GLU 16		6.25	0.00	0.00
17	A:THR 17		38.01	0.00	0.00
18	A:GLY 18		76.08	0.00	0.00
19	A:SER 19		26.98	0.00	0.00
20	A:MET 20		185.13	0.00	0.00
21	A:ASP 21		32.94	0.00	0.00
22	A:VAL 22		68.52	0.00	0.00
23	A:GLN 23		23.17	0.00	0.00
24	A:GLN 24		90.21	0.00	0.00
25	A:ILE 25		0.50	0.00	0.00
26	A:GLU 26		81.20	0.00	0.00
27	A:SER 27		32.60	0.00	0.00
28	A:ASN 28		97.27	0.00	0.00
29	A:ILE 29		81.23	0.00	0.00
30	A:THR 30		82.87	0.00	0.00
31	A:LYS 31		60.64	0.00	0.00
32	A:PRO 32		55.84	0.00	0.00
33	A:LEU 33		10.02	0.00	0.00
34	A:TYR 34		144.24	0.00	0.00
35	A:ARG 35		187.51	0.00	0.00
36	A:MET 36		35.14	0.00	0.00
37	A:ARG 37		96.40	0.00	0.00
38	A:ASN 38		158.76	0.00	0.00
39	A:ILE 39		74.73	0.00	0.00
40	A:VAL 40		129.35	0.00	0.00
41	A:ASP 41		62.47	0.00	0.00
42	A:LYS 42		7.21	0.00	0.00
43	A:GLN 43		32.26	0.00	0.00
44	A:LEU 44		1.10	0.00	0.00
45	A:VAL 45		23.43	0.00	0.00
46	A:LEU 46		0.00	0.00	0.00
47	A:LYS 47		41.95	0.00	0.00
48	A:PHE 48		14.43	0.00	0.00
49	A:LEU 49		41.42	0.00	0.00
50	A:GLY 50		53.87	0.00	0.00
51	A:GLY 51		63.84	0.00	0.00
52	A:ASP 52		99.86	0.00	0.00
53	A:SER 53		21.53	0.00	0.00
54	A:ASN 54		82.73	0.00	0.00
55	A:TRP 55		100.80	0.00	0.00
56	A:SER 56		8.64	0.00	0.00
57	A:GLN 57		70.36	0.00	0.00
58	A:PRO 58		30.83	0.00	0.00
59	A:PHE 59		0.16	0.00	0.00
60	A:PHE 60		43.07	0.00	0.00
61	A:ILE 61		0.62	0.00	0.00
62	A:LYS 62		90.63	0.00	0.00
63	A:ASN 63		87.37	0.00	0.00
64	A:VAL 64		94.62	0.00	0.00
65	A:GLY 65		32.51	0.00	0.00
66	A:VAL 66		77.58	0.00	0.00
67	A:THR 67		36.90	0.00	0.00
68	A:TYR 68		42.64	0.00	0.00
69	A:LEU 69		0.67	0.00	0.00
70	A:LYS 70		24.38	5.19 |||	0.08
71	A:VAL 71		0.67	0.00	0.00
72	A:LEU 72		55.95	1.16 |	0.02
73	A:LYS 73		21.26	0.00	0.00
74	A:ASN 74		91.07	0.00	0.00
75	A:SER 75		95.00	6.07 |	-0.07
76	A:ARG 76		185.24	11.69 |	0.19
77	A:HIS 77	HS	97.69	56.61 ||||||	0.18
78	A:LYS 78		102.91	0.00	0.00
79	A:LEU 79		6.24	0.00	0.00
80	A:LEU 80		1.67	0.00	0.00
81	A:LYS 81		43.80	0.00	0.00
82	A:ILE 82		0.00	0.00	0.00
83	A:GLU 83		23.71	0.00	0.00
84	A:ILE 84		2.13	0.00	0.00
85	A:LEU 85		75.72	0.00	0.00
86	A:LEU 86		105.76	0.00	0.00
87	A:ASP 87		77.40	0.00	0.00
88	A:LYS 88		187.55	0.00	0.00
89	A:ALA 89		76.42	0.00	0.00
90	A:THR 90		17.80	0.00	0.00
91	A:ILE 91		33.42	0.00	0.00
92	A:PHE 92		59.77	0.00	0.00
93	A:ILE 93		0.29	0.00	0.00
94	A:ARG 94		100.84	0.00	0.00
95	A:ILE 95		0.00	0.00	0.00
96	A:LYS 96		63.99	0.00	0.00
97	A:ASP 97		88.74	0.00	0.00
98	A:GLY 98		0.34	0.00	0.00
99	A:GLY 99		37.14	0.00	0.00
100	A:ASP 100		136.13	0.00	0.00
101	A:ARG 101		142.73	0.00	0.00
102	A:TRP 102		47.62	18.12 ||||	0.29
103	A:PRO 103		19.11	0.00	0.00
104	A:PHE 104		22.51	0.00	0.00
105	A:SER 105		2.85	0.00	0.00
106	A:ILE 106		0.00	0.00	0.00
107	A:ARG 107		40.52	2.50 |	0.04
108	A:ASN 108		2.07	2.07 |||||||||||	0.00
109	A:PHE 109		118.03	28.27 |||	0.45
110	A:SER 110		0.00	0.00	0.00
111	A:ASP 111		78.82	0.00	0.00
112	A:HIS 112		19.93	0.00	0.00
113	A:ASP 113		55.90	0.00	0.00
114	A:PHE 114		2.60	0.00	0.00
115	A:ILE 115		63.93	7.64 ||	0.12
116	A:PHE 116		0.17	0.00	0.00
117	A:TYR 117		29.36	0.00	0.00
118	A:GLN 118		1.47	0.00	0.00
119	A:ARG 119		10.83	0.00	0.00
120	A:ASP 120		28.43	0.00	0.00
121	A:PRO 121		24.48	0.00	0.00
122	A:ARG 122		105.19	0.00	0.00
123	A:LYS 123		98.33	0.00	0.00
124	A:VAL 124		29.40	0.00	0.00
125	A:SER 125		69.99	0.00	0.00
126	A:ASP 126		45.64	0.00	0.00
127	A:PRO 127		104.52	0.00	0.00
128	A:TYR 128		205.34	0.00	0.00
129	A:LYS 129		141.16	0.00	0.00
130	A:ASP 130		62.05	0.00	0.00
131	A:ASP 131		101.77	0.00	0.00
132	A:GLN 132		169.43	0.00	0.00
133	A:SER 133		94.25	0.00	0.00
134	A:ASN 134		111.63	0.00	0.00
135	A:GLU 135		150.98	0.00	0.00
136	A:SER 136		119.18	0.00	0.00
137	A:SER 137		54.70	0.00	0.00
138	A:SER 138		119.93	0.00	0.00
139	A:ARG 139		203.67	0.00	0.00
140	A:SER 140		89.17	0.00	0.00
141	A:PHE 141		48.42	0.00	0.00
142	A:LYS 142		160.53	0.00	0.00
143	A:PRO 143		40.36	0.00	0.00
144	A:ILE 144		74.08	20.07 |||	0.32
145	A:PHE 145	H	118.05	40.21 ||||	-0.03
146	A:TYR 146		44.74	43.86 ||||||||||	0.65
147	A:ARG 147		148.55	24.18 ||	0.21
148	A:ILE 148		0.67	0.67 |||||||||||	0.01
149	A:PRO 149		56.14	23.23 |||||	0.37
150	A:SER 150		43.02	7.24 ||	-0.08
151	A:LYS 151	H	128.79	41.62 ||||	-0.09
152	A:SER 152		32.32	32.32 ||||||||||	0.45
153	A:ILE 153	H	114.99	70.15 |||||||	0.55
154	A:MET 154		47.65	43.13 ||||||||||	0.80
155	A:PRO 155		71.60	53.07 ||||||||	0.64
156	A:TYR 156		3.99	2.87 ||||||||	0.05
157	A:ALA 157		0.33	0.00	0.00
158	A:TRP 158		20.52	0.00	0.00
159	A:ASP 159		6.04	0.00	0.00
160	A:PHE 160		29.95	0.00	0.00
161	A:PRO 161		10.58	0.00	0.00
162	A:THR 162		24.22	0.00	0.00
163	A:ALA 163		10.07	0.00	0.00
164	A:LYS 164		101.74	0.00	0.00
165	A:GLU 165		29.53	0.00	0.00
166	A:LYS 166		80.47	0.00	0.00
167	A:TYR 167		25.48	0.00	0.00
168	A:LEU 168		0.33	0.00	0.00
169	A:VAL 169		11.37	0.00	0.00
170	A:LEU 170		0.34	0.00	0.00
171	A:GLU 171		37.56	0.00	0.00
172	A:SER 172		20.68	0.00	0.00
173	A:GLY 173		71.92	0.00	0.00
174	A:THR 174		114.46	0.00	0.00
175	A:ARG 175		107.97	0.00	0.00
176	A:THR 176		75.72	0.00	0.00
177	A:ARG 177		68.90	0.00	0.00
178	A:GLU 178		67.18	0.00	0.00
179	A:VAL 179		0.50	0.00	0.00
180	A:ARG 180		83.06	0.00	0.00
181	A:LEU 181		0.65	0.00	0.00
182	A:ALA 182		82.91	0.00	0.00
183	A:GLU 183		95.61	0.00	0.00
184	A:ILE 184		108.53	0.00	0.00
185	A:GLY 185		32.94	0.00	0.00
186	A:GLU 186		117.69	0.00	0.00
187	A:LEU 187		28.35	0.00	0.00
188	A:PRO 188		87.08	0.00	0.00
189	A:PRO 189		54.06	0.00	0.00
190	A:LEU 190		8.70	0.00	0.00
191	A:ARG 191		122.43	0.00	0.00
192	A:LEU 192		5.66	0.00	0.00
193	A:ASP 193		46.29	0.00	0.00
194	A:LYS 194		117.41	0.00	0.00
195	A:ARG 195		183.15	0.00	0.00
196	A:SER 196		50.08	0.00	0.00
197	A:LYS 197		192.11	0.00	0.00
198	A:ASP 198		134.37	0.00	0.00
199	A:LYS 199		144.26	0.00	0.00
200	A:PRO 200		111.79	0.00	0.00
201	A:ALA 201		8.13	0.00	0.00
202	A:PRO 202		32.61	0.00	0.00
203	A:ILE 203		58.46	0.00	0.00
204	A:VAL 204		0.00	0.00	0.00
205	A:GLY 205		1.84	0.00	0.00
206	A:LEU 206		0.00	0.00	0.00
207	A:HIS 207		48.34	0.00	0.00
208	A:VAL 208		1.09	0.00	0.00
209	A:VAL 209		52.15	0.00	0.00
210	A:ALA 210		60.57	0.00	0.00
211	A:ASP 211		60.45	0.00	0.00
212	A:ASP 212		146.61	0.00	0.00
213	A:ASP 213		114.54	0.00	0.00
214	A:MET 214		45.29	0.00	0.00
215	A:GLN 215		51.37	0.00	0.00
216	A:ALA 216		0.00	0.00	0.00
217	A:LEU 217		0.17	0.00	0.00
218	A:VAL 218		19.90	0.00	0.00
219	A:ILE 219		0.00	0.00	0.00
220	A:VAL 220		44.61	0.00	0.00
221	A:ASN 221		63.16	0.00	0.00
222	A:TYR 222		110.74	0.00	0.00
223	A:LYS 223		245.87	0.00	0.00

### Sheet: Raw_Sc_Ypt35
Species: S. cerevisiae	Vps132321-2543		Ypt355-13
	Structure 1		Structure 2
Selection range	A		B
class	Protein		Protein
symmetry operation	x,y,z		,,
symmetry ID	1_555		0_555
Number of atoms
interface	68	0.037	49	0.69
surface	1110	0.606	67	0.944
total	1831	1	71	1
Number of residues
interface	21	0.094	9	1
surface	209	0.937	9	1
total	223	1	9	1
Solvent-accessible area, Å
interface	520.9	0.039	617.7	0.465
total	13505.5	1	1328	1
Solvation energy, kcal/mol
isolated structure	-207.9	1	-3.7	1
gain on complex formation	-4.8	0.023	-5.1	1.404
average gain	-1.1	0.005	-8.9	2.433
P-value	0.098		0.937
Hydrogen bonds
##	Structure 1	Dist. [Å]	Structure 2
1	A:ILE 153[ H ]	1.89	B:SER 4[ O ]
2	A:HIS 77[ H ]	1.83	B:GLU 9[ OE1]
3	A:LYS 151[ O ]	1.89	B:SER 4[ H ]
4	A:ILE 153[ O ]	1.82	B:LEU 6[ H ]
5	A:PHE 145[ O ]	1.80	B:ILE 11[ H ]
Salt bridges
##	Structure 1	Dist. [Å]	Structure 2
1	A:HIS 77[ ND1]	3.74	B:GLU 9[ OE1]
2	A:HIS 77[ ND1]	2.74	B:GLU 9[ OE2]
Interfacing residues (not a contact table)
ASA Accessible Surface Area, Å² BSA Buried Surface Area, Å² ΔiG Solvation energy effect, kcal/mol |||| Buried area percentage, one bar per 10%
##	Structure 1	HSDC	ASA	BSA	ΔiG		##	Structure 2	HSDC	ASA	BSA	ΔiG
1	A:ARG 1		199.97	0.00	0.00		1	B:ILE 3		206.01	73.75 ||||	1.14
2	A:TYR 2		40.61	0.00	0.00		2	B:SER 4	H	89.09	37.83 |||||	-0.43
3	A:ILE 3		44.79	0.00	0.00		3	B:PHE 5		190.11	33.43 ||	0.53
4	A:ILE 4		0.00	0.00	0.00		4	B:LEU 6	H	150.78	102.07 |||||||	0.93
5	A:SER 5		17.36	0.00	0.00		5	B:PRO 7		91.65	9.73 ||	-0.08
6	A:ASN 6		0.24	0.00	0.00		6	B:PRO 8		132.54	117.90 |||||||||	1.38
7	A:THR 7		51.03	0.00	0.00		7	B:GLU 9	HS	123.09	76.25 |||||||	-0.69
8	A:LEU 8		11.56	0.00	0.00		8	B:PRO 10		119.98	71.46 ||||||	1.13
9	A:ASP 9		124.32	0.00	0.00		9	B:ILE 11	H	224.71	95.31 |||||	1.22
10	A:ILE 10		65.72	0.00	0.00
11	A:PRO 11		32.21	0.00	0.00
12	A:ILE 12		0.00	0.00	0.00
13	A:GLU 13		19.58	0.00	0.00
14	A:VAL 14		1.74	0.00	0.00
15	A:CYS 15		9.45	0.00	0.00
16	A:GLU 16		15.70	0.00	0.00
17	A:THR 17		55.56	0.00	0.00
18	A:GLY 18		75.78	0.00	0.00
19	A:SER 19		37.33	0.00	0.00
20	A:MET 20		190.74	0.00	0.00
21	A:ASP 21		67.54	0.00	0.00
22	A:VAL 22		64.04	0.00	0.00
23	A:GLN 23		58.83	0.00	0.00
24	A:GLN 24		95.71	0.00	0.00
25	A:ILE 25		0.50	0.00	0.00
26	A:GLU 26		91.75	0.00	0.00
27	A:SER 27		34.02	0.00	0.00
28	A:ASN 28		96.23	0.00	0.00
29	A:ILE 29		84.19	0.00	0.00
30	A:THR 30		80.69	0.00	0.00
31	A:LYS 31		41.60	0.00	0.00
32	A:PRO 32		57.28	0.00	0.00
33	A:LEU 33		16.46	0.00	0.00
34	A:TYR 34		161.28	0.00	0.00
35	A:ARG 35		222.03	0.00	0.00
36	A:MET 36		38.62	0.00	0.00
37	A:ARG 37		104.61	0.00	0.00
38	A:ASN 38		156.23	0.00	0.00
39	A:ILE 39		64.28	0.00	0.00
40	A:VAL 40		127.79	0.00	0.00
41	A:ASP 41		68.24	0.00	0.00
42	A:LYS 42		3.61	0.00	0.00
43	A:GLN 43		35.62	0.00	0.00
44	A:LEU 44		3.01	0.00	0.00
45	A:VAL 45		21.59	0.00	0.00
46	A:LEU 46		0.17	0.00	0.00
47	A:LYS 47		41.48	0.00	0.00
48	A:PHE 48		8.24	0.00	0.00
49	A:LEU 49		54.70	0.00	0.00
50	A:GLY 50		47.99	0.00	0.00
51	A:GLY 51		71.55	0.00	0.00
52	A:ASP 52		85.09	0.00	0.00
53	A:SER 53		18.20	0.00	0.00
54	A:ASN 54		86.32	0.00	0.00
55	A:TRP 55		97.98	0.00	0.00
56	A:SER 56		7.99	0.00	0.00
57	A:GLN 57		69.26	0.00	0.00
58	A:PRO 58		27.95	0.00	0.00
59	A:PHE 59		0.09	0.00	0.00
60	A:PHE 60		36.39	0.00	0.00
61	A:ILE 61		0.00	0.00	0.00
62	A:LYS 62		83.81	0.00	0.00
63	A:ASN 63		86.46	0.00	0.00
64	A:VAL 64		85.80	0.00	0.00
65	A:GLY 65		32.67	0.00	0.00
66	A:VAL 66		80.13	0.00	0.00
67	A:THR 67		29.92	0.00	0.00
68	A:TYR 68		50.92	0.00	0.00
69	A:LEU 69		0.84	0.00	0.00
70	A:LYS 70		24.24	4.85 |||	0.08
71	A:VAL 71		0.33	0.00	0.00
72	A:LEU 72		51.10	0.67 |	0.01
73	A:LYS 73		25.33	0.00	0.00
74	A:ASN 74		91.69	0.00	0.00
75	A:SER 75		91.90	6.23 |	-0.07
76	A:ARG 76		190.51	11.43 |	0.18
77	A:HIS 77	HS	98.36	58.34 ||||||	0.16
78	A:LYS 78		88.80	0.00	0.00
79	A:LEU 79		3.88	0.00	0.00
80	A:LEU 80		2.01	0.00	0.00
81	A:LYS 81		49.08	0.00	0.00
82	A:ILE 82		0.00	0.00	0.00
83	A:GLU 83		28.91	0.00	0.00
84	A:ILE 84		0.76	0.00	0.00
85	A:LEU 85		93.74	0.00	0.00
86	A:LEU 86		103.80	0.00	0.00
87	A:ASP 87		76.93	0.00	0.00
88	A:LYS 88		184.81	0.00	0.00
89	A:ALA 89		70.46	0.00	0.00
90	A:THR 90		17.15	0.00	0.00
91	A:ILE 91		20.26	0.00	0.00
92	A:PHE 92		68.22	0.00	0.00
93	A:ILE 93		1.21	0.00	0.00
94	A:ARG 94		98.47	0.00	0.00
95	A:ILE 95		0.00	0.00	0.00
96	A:LYS 96		68.19	0.00	0.00
97	A:ASP 97		89.58	0.00	0.00
98	A:GLY 98		0.99	0.00	0.00
99	A:GLY 99		42.94	0.00	0.00
100	A:ASP 100		119.31	0.00	0.00
101	A:ARG 101		144.13	0.00	0.00
102	A:TRP 102		36.20	16.81 |||||	0.25
103	A:PRO 103		18.31	0.00	0.00
104	A:PHE 104		21.73	0.00	0.00
105	A:SER 105		2.46	0.00	0.00
106	A:ILE 106		0.00	0.00	0.00
107	A:ARG 107		41.71	0.00	0.00
108	A:ASN 108		0.00	0.00	0.00
109	A:PHE 109		89.84	25.32 |||	0.41
110	A:SER 110		0.00	0.00	0.00
111	A:ASP 111		78.76	0.00	0.00
112	A:HIS 112		24.85	0.00	0.00
113	A:ASP 113		62.33	0.00	0.00
114	A:PHE 114		2.43	0.00	0.00
115	A:ILE 115		72.80	11.47 ||	0.18
116	A:PHE 116		0.00	0.00	0.00
117	A:TYR 117		32.82	0.00	0.00
118	A:GLN 118		1.71	0.00	0.00
119	A:ARG 119		18.72	0.00	0.00
120	A:ASP 120		15.80	0.00	0.00
121	A:PRO 121		26.95	0.00	0.00
122	A:ARG 122		126.60	0.00	0.00
123	A:LYS 123		117.64	0.00	0.00
124	A:VAL 124		30.96	0.00	0.00
125	A:SER 125		71.88	0.00	0.00
126	A:ASP 126		47.72	0.00	0.00
127	A:PRO 127		102.55	0.00	0.00
128	A:TYR 128		206.89	0.00	0.00
129	A:LYS 129		132.67	0.00	0.00
130	A:ASP 130		76.79	0.00	0.00
131	A:ASP 131		80.01	0.00	0.00
132	A:GLN 132		162.61	0.00	0.00
133	A:SER 133		81.56	0.00	0.00
134	A:ASN 134		95.44	0.00	0.00
135	A:GLU 135		163.96	0.00	0.00
136	A:SER 136		107.28	0.00	0.00
137	A:SER 137		65.94	0.00	0.00
138	A:SER 138		127.32	0.00	0.00
139	A:ARG 139		199.79	0.00	0.00
140	A:SER 140		94.30	0.00	0.00
141	A:PHE 141		48.33	0.00	0.00
142	A:LYS 142		164.73	0.00	0.00
143	A:PRO 143		30.75	0.00	0.00
144	A:ILE 144		70.04	17.38 |||	0.28
145	A:PHE 145	H	115.86	43.51 ||||	0.02
146	A:TYR 146		43.64	42.57 ||||||||||	0.62
147	A:ARG 147		142.50	30.58 |||	0.28
148	A:ILE 148		0.84	0.84 |||||||||||	0.01
149	A:PRO 149		44.18	14.55 ||||	0.23
150	A:SER 150		38.82	1.47 |	-0.02
151	A:LYS 151	H	125.17	40.24 ||||	-0.02
152	A:SER 152		28.56	28.56 |||||||||||	0.46
153	A:ILE 153	H	103.26	78.39 ||||||||	0.45
154	A:MET 154		55.59	48.58 |||||||||	0.90
155	A:PRO 155		68.00	37.21 ||||||	0.37
156	A:TYR 156		2.55	1.92 ||||||||	0.03
157	A:ALA 157		0.33	0.00	0.00
158	A:TRP 158		24.02	0.00	0.00
159	A:ASP 159		4.16	0.00	0.00
160	A:PHE 160		30.48	0.00	0.00
161	A:PRO 161		16.99	0.00	0.00
162	A:THR 162		23.98	0.00	0.00
163	A:ALA 163		7.51	0.00	0.00
164	A:LYS 164		98.34	0.00	0.00
165	A:GLU 165		33.62	0.00	0.00
166	A:LYS 166		55.97	0.00	0.00
167	A:TYR 167		21.64	0.00	0.00
168	A:LEU 168		0.00	0.00	0.00
169	A:VAL 169		10.71	0.00	0.00
170	A:LEU 170		0.00	0.00	0.00
171	A:GLU 171		43.79	0.00	0.00
172	A:SER 172		19.17	0.00	0.00
173	A:GLY 173		61.14	0.00	0.00
174	A:THR 174		116.16	0.00	0.00
175	A:ARG 175		112.57	0.00	0.00
176	A:THR 176		75.49	0.00	0.00
177	A:ARG 177		49.06	0.00	0.00
178	A:GLU 178		76.13	0.00	0.00
179	A:VAL 179		0.67	0.00	0.00
180	A:ARG 180		105.13	0.00	0.00
181	A:LEU 181		0.17	0.00	0.00
182	A:ALA 182		68.89	0.00	0.00
183	A:GLU 183		89.51	0.00	0.00
184	A:ILE 184		109.43	0.00	0.00
185	A:GLY 185		32.71	0.00	0.00
186	A:GLU 186		140.57	0.00	0.00
187	A:LEU 187		36.05	0.00	0.00
188	A:PRO 188		95.47	0.00	0.00
189	A:PRO 189		59.36	0.00	0.00
190	A:LEU 190		11.55	0.00	0.00
191	A:ARG 191		149.13	0.00	0.00
192	A:LEU 192		7.21	0.00	0.00
193	A:ASP 193		43.28	0.00	0.00
194	A:LYS 194		127.46	0.00	0.00
195	A:ARG 195		191.80	0.00	0.00
196	A:SER 196		50.73	0.00	0.00
197	A:LYS 197		196.34	0.00	0.00
198	A:ASP 198		135.99	0.00	0.00
199	A:LYS 199		144.62	0.00	0.00
200	A:PRO 200		115.55	0.00	0.00
201	A:ALA 201		12.57	0.00	0.00
202	A:PRO 202		34.79	0.00	0.00
203	A:ILE 203		52.32	0.00	0.00
204	A:VAL 204		0.00	0.00	0.00
205	A:GLY 205		3.34	0.00	0.00
206	A:LEU 206		0.14	0.00	0.00
207	A:HIS 207		48.29	0.00	0.00
208	A:VAL 208		1.46	0.00	0.00
209	A:VAL 209		56.33	0.00	0.00
210	A:ALA 210		59.31	0.00	0.00
211	A:ASP 211		65.48	0.00	0.00
212	A:ASP 212		144.61	0.00	0.00
213	A:ASP 213		99.89	0.00	0.00
214	A:MET 214		37.69	0.00	0.00
215	A:GLN 215		50.86	0.00	0.00
216	A:ALA 216		0.16	0.00	0.00
217	A:LEU 217		0.00	0.00	0.00
218	A:VAL 218		19.77	0.00	0.00
219	A:ILE 219		0.00	0.00	0.00
220	A:VAL 220		46.92	0.00	0.00
221	A:ASN 221		58.95	0.00	0.00
222	A:TYR 222		115.26	0.00	0.00
223	A:LYS 223		241.78	0.00	0.00

### Sheet: Raw_Sc_Spo71
Species: S. cerevisiae	Vps132321-2543		Spo71385-393
	Structure 1		Structure 2
Selection range	A		B
class	Protein		Protein
symmetry operation	x,y,z		,,
symmetry ID	1_555		0_555
Number of atoms
interface	69	0.038	51	0.689
surface	1100	0.601	70	0.946
total	1831	1	74	1
Number of residues
interface	18	0.081	9	1
surface	210	0.942	9	1
total	223	1	9	1
Solvent-accessible area, Å
interface	521.4	0.039	622.1	0.466
total	13410.6	1	1334.4	1
Solvation energy, kcal/mol
isolated structure	-211.1	1	-4	1
gain on complex formation	-3.9	0.018	-6.5	1.612
average gain	-1	0.005	-8.6	2.134
P-value	0.166		0.794
Hydrogen bonds
##	Structure 1	Dist. [Å]	Structure 2
1	A:ILE 153[ H ]	1.88	B:ASN 3[ O ]
2	A:ARG 147[ H ]	2.46	B:THR 10[ OG1]
3	A:LYS 151[ O ]	2.13	B:ASN 3[ H ]
4	A:ILE 153[ O ]	1.78	B:LEU 5[ H ]
5	A:PHE 145[ O ]	1.79	B:THR 10[ H ]
No salt bridges found
Interfacing residues (not a contact table)
ASA Accessible Surface Area, Å² BSA Buried Surface Area, Å² ΔiG Solvation energy effect, kcal/mol |||| Buried area percentage, one bar per 10%
##	Structure 1	HSDC	ASA	BSA	ΔiG		##	Structure 2	HSDC	ASA	BSA	ΔiG
1	A:ARG 1		215.29	0.00	0.00		1	B:ILE 2		222.01	79.65 ||||	1.27
2	A:TYR 2		47.56	0.00	0.00		2	B:ASN 3	H	124.80	31.74 |||	-0.09
3	A:ILE 3		42.72	0.00	0.00		3	B:ILE 4		162.29	32.15 ||	0.51
4	A:ILE 4		0.17	0.00	0.00		4	B:LEU 5	H	130.11	99.53 ||||||||	1.08
5	A:SER 5		17.95	0.00	0.00		5	B:PRO 6		74.17	9.02 ||	-0.09
6	A:ASN 6		0.86	0.00	0.00		6	B:PRO 7		116.60	104.09 |||||||||	1.16
7	A:THR 7		56.45	0.00	0.00		7	B:TRP 8		181.37	100.44 ||||||	1.16
8	A:LEU 8		9.52	0.00	0.00		8	B:PRO 9		135.04	80.99 ||||||	1.28
9	A:ASP 9		115.62	0.00	0.00		9	B:THR 10	H	187.98	84.52 |||||	0.20
10	A:ILE 10		63.76	0.00	0.00
11	A:PRO 11		31.51	0.00	0.00
12	A:ILE 12		0.17	0.00	0.00
13	A:GLU 13		20.28	0.00	0.00
14	A:VAL 14		1.84	0.00	0.00
15	A:CYS 15		10.27	0.00	0.00
16	A:GLU 16		6.86	0.00	0.00
17	A:THR 17		38.96	0.00	0.00
18	A:GLY 18		74.61	0.00	0.00
19	A:SER 19		27.91	0.00	0.00
20	A:MET 20		185.02	0.00	0.00
21	A:ASP 21		52.33	0.00	0.00
22	A:VAL 22		64.31	0.00	0.00
23	A:GLN 23		47.35	0.00	0.00
24	A:GLN 24		95.60	0.00	0.00
25	A:ILE 25		0.67	0.00	0.00
26	A:GLU 26		91.33	0.00	0.00
27	A:SER 27		32.34	0.00	0.00
28	A:ASN 28		105.58	0.00	0.00
29	A:ILE 29		84.05	0.00	0.00
30	A:THR 30		82.51	0.00	0.00
31	A:LYS 31		43.11	0.00	0.00
32	A:PRO 32		57.68	0.00	0.00
33	A:LEU 33		11.17	0.00	0.00
34	A:TYR 34		155.15	0.00	0.00
35	A:ARG 35		197.37	0.00	0.00
36	A:MET 36		37.78	0.00	0.00
37	A:ARG 37		88.19	0.00	0.00
38	A:ASN 38		155.87	0.00	0.00
39	A:ILE 39		69.08	0.00	0.00
40	A:VAL 40		123.73	0.00	0.00
41	A:ASP 41		25.42	0.00	0.00
42	A:LYS 42		16.46	0.00	0.00
43	A:GLN 43		31.28	0.00	0.00
44	A:LEU 44		1.18	0.00	0.00
45	A:VAL 45		21.94	0.00	0.00
46	A:LEU 46		0.34	0.00	0.00
47	A:LYS 47		43.51	0.00	0.00
48	A:PHE 48		13.61	0.00	0.00
49	A:LEU 49		61.68	0.00	0.00
50	A:GLY 50		48.65	0.00	0.00
51	A:GLY 51		65.93	0.00	0.00
52	A:ASP 52		99.42	0.00	0.00
53	A:SER 53		19.16	0.00	0.00
54	A:ASN 54		78.94	0.00	0.00
55	A:TRP 55		100.38	0.00	0.00
56	A:SER 56		9.09	0.00	0.00
57	A:GLN 57		68.68	0.00	0.00
58	A:PRO 58		28.04	0.00	0.00
59	A:PHE 59		0.17	0.00	0.00
60	A:PHE 60		18.39	0.00	0.00
61	A:ILE 61		1.68	0.00	0.00
62	A:LYS 62		99.20	0.00	0.00
63	A:ASN 63		60.29	0.00	0.00
64	A:VAL 64		87.61	0.00	0.00
65	A:GLY 65		31.59	0.00	0.00
66	A:VAL 66		78.29	0.00	0.00
67	A:THR 67		19.12	0.00	0.00
68	A:TYR 68		47.86	0.00	0.00
69	A:LEU 69		1.17	0.00	0.00
70	A:LYS 70		23.74	6.32 |||	0.09
71	A:VAL 71		0.34	0.00	0.00
72	A:LEU 72		53.18	0.00	0.00
73	A:LYS 73		26.85	0.00	0.00
74	A:ASN 74		90.30	0.00	0.00
75	A:SER 75		96.66	4.42 |	-0.05
76	A:ARG 76		183.68	25.58 ||	0.41
77	A:HIS 77		100.07	65.05 |||||||	-0.29
78	A:LYS 78		104.01	0.00	0.00
79	A:LEU 79		5.96	0.00	0.00
80	A:LEU 80		2.01	0.00	0.00
81	A:LYS 81		42.52	0.00	0.00
82	A:ILE 82		0.00	0.00	0.00
83	A:GLU 83		24.51	0.00	0.00
84	A:ILE 84		0.00	0.00	0.00
85	A:LEU 85		88.34	0.00	0.00
86	A:LEU 86		105.00	0.00	0.00
87	A:ASP 87		76.10	0.00	0.00
88	A:LYS 88		187.36	0.00	0.00
89	A:ALA 89		82.44	0.00	0.00
90	A:THR 90		19.93	0.00	0.00
91	A:ILE 91		27.39	0.00	0.00
92	A:PHE 92		68.59	0.00	0.00
93	A:ILE 93		0.98	0.00	0.00
94	A:ARG 94		98.01	0.00	0.00
95	A:ILE 95		0.00	0.00	0.00
96	A:LYS 96		58.22	0.00	0.00
97	A:ASP 97		90.71	0.00	0.00
98	A:GLY 98		1.32	0.00	0.00
99	A:GLY 99		47.92	0.00	0.00
100	A:ASP 100		118.10	0.00	0.00
101	A:ARG 101		160.38	0.00	0.00
102	A:TRP 102		41.08	23.16 ||||||	0.32
103	A:PRO 103		17.42	0.00	0.00
104	A:PHE 104		22.19	0.00	0.00
105	A:SER 105		3.53	0.00	0.00
106	A:ILE 106		0.00	0.00	0.00
107	A:ARG 107		40.41	0.00	0.00
108	A:ASN 108		0.00	0.00	0.00
109	A:PHE 109		88.64	22.52 |||	0.36
110	A:SER 110		0.00	0.00	0.00
111	A:ASP 111		76.72	0.00	0.00
112	A:HIS 112		21.36	0.00	0.00
113	A:ASP 113		74.31	0.00	0.00
114	A:PHE 114		2.90	0.00	0.00
115	A:ILE 115		66.96	0.00	0.00
116	A:PHE 116		0.00	0.00	0.00
117	A:TYR 117		31.80	0.00	0.00
118	A:GLN 118		1.79	0.00	0.00
119	A:ARG 119		19.96	0.00	0.00
120	A:ASP 120		15.87	0.00	0.00
121	A:PRO 121		24.84	0.00	0.00
122	A:ARG 122		134.92	0.00	0.00
123	A:LYS 123		120.97	0.00	0.00
124	A:VAL 124		33.80	0.00	0.00
125	A:SER 125		76.21	0.00	0.00
126	A:ASP 126		43.08	0.00	0.00
127	A:PRO 127		103.91	0.00	0.00
128	A:TYR 128		209.69	0.00	0.00
129	A:LYS 129		151.29	0.00	0.00
130	A:ASP 130		56.54	0.00	0.00
131	A:ASP 131		105.24	0.00	0.00
132	A:GLN 132		172.75	0.00	0.00
133	A:SER 133		73.63	0.00	0.00
134	A:ASN 134		51.99	0.00	0.00
135	A:GLU 135		167.35	0.00	0.00
136	A:SER 136		95.98	0.00	0.00
137	A:SER 137		75.80	0.00	0.00
138	A:SER 138		120.41	0.00	0.00
139	A:ARG 139		200.47	0.00	0.00
140	A:SER 140		101.03	0.00	0.00
141	A:PHE 141		45.93	0.00	0.00
142	A:LYS 142		163.04	0.00	0.00
143	A:PRO 143		35.18	0.00	0.00
144	A:ILE 144		67.92	20.64 ||||	0.33
145	A:PHE 145	H	119.76	36.23 ||||	-0.02
146	A:TYR 146		41.60	40.05 ||||||||||	0.53
147	A:ARG 147	H	170.26	37.69 |||	-0.06
148	A:ILE 148		1.17	1.17 |||||||||||	0.02
149	A:PRO 149		58.25	14.23 |||	0.23
150	A:SER 150		42.90	0.00	0.00
151	A:LYS 151	H	124.27	34.22 |||	-0.13
152	A:SER 152		29.87	28.86 ||||||||||	0.46
153	A:ILE 153	H	101.83	66.88 |||||||	0.29
154	A:MET 154		51.86	46.67 |||||||||	0.85
155	A:PRO 155		72.80	47.59 |||||||	0.51
156	A:TYR 156		1.41	0.17 ||	0.00
157	A:ALA 157		0.00	0.00	0.00
158	A:TRP 158		22.25	0.00	0.00
159	A:ASP 159		7.61	0.00	0.00
160	A:PHE 160		27.04	0.00	0.00
161	A:PRO 161		5.70	0.00	0.00
162	A:THR 162		20.71	0.00	0.00
163	A:ALA 163		7.45	0.00	0.00
164	A:LYS 164		85.63	0.00	0.00
165	A:GLU 165		32.18	0.00	0.00
166	A:LYS 166		72.79	0.00	0.00
167	A:TYR 167		26.71	0.00	0.00
168	A:LEU 168		0.00	0.00	0.00
169	A:VAL 169		10.20	0.00	0.00
170	A:LEU 170		0.00	0.00	0.00
171	A:GLU 171		43.16	0.00	0.00
172	A:SER 172		17.61	0.00	0.00
173	A:GLY 173		70.51	0.00	0.00
174	A:THR 174		118.44	0.00	0.00
175	A:ARG 175		106.07	0.00	0.00
176	A:THR 176		80.83	0.00	0.00
177	A:ARG 177		61.04	0.00	0.00
178	A:GLU 178		80.20	0.00	0.00
179	A:VAL 179		0.34	0.00	0.00
180	A:ARG 180		89.76	0.00	0.00
181	A:LEU 181		0.00	0.00	0.00
182	A:ALA 182		80.36	0.00	0.00
183	A:GLU 183		92.12	0.00	0.00
184	A:ILE 184		105.13	0.00	0.00
185	A:GLY 185		32.14	0.00	0.00
186	A:GLU 186		140.02	0.00	0.00
187	A:LEU 187		34.62	0.00	0.00
188	A:PRO 188		86.17	0.00	0.00
189	A:PRO 189		57.99	0.00	0.00
190	A:LEU 190		11.65	0.00	0.00
191	A:ARG 191		123.16	0.00	0.00
192	A:LEU 192		5.34	0.00	0.00
193	A:ASP 193		44.70	0.00	0.00
194	A:LYS 194		113.54	0.00	0.00
195	A:ARG 195		184.73	0.00	0.00
196	A:SER 196		50.58	0.00	0.00
197	A:LYS 197		194.75	0.00	0.00
198	A:ASP 198		134.80	0.00	0.00
199	A:LYS 199		145.76	0.00	0.00
200	A:PRO 200		112.11	0.00	0.00
201	A:ALA 201		7.08	0.00	0.00
202	A:PRO 202		31.96	0.00	0.00
203	A:ILE 203		60.10	0.00	0.00
204	A:VAL 204		0.17	0.00	0.00
205	A:GLY 205		2.01	0.00	0.00
206	A:LEU 206		0.29	0.00	0.00
207	A:HIS 207		45.50	0.00	0.00
208	A:VAL 208		0.98	0.00	0.00
209	A:VAL 209		53.90	0.00	0.00
210	A:ALA 210		63.35	0.00	0.00
211	A:ASP 211		57.27	0.00	0.00
212	A:ASP 212		140.85	0.00	0.00
213	A:ASP 213		133.63	0.00	0.00
214	A:MET 214		45.23	0.00	0.00
215	A:GLN 215		46.41	0.00	0.00
216	A:ALA 216		0.00	0.00	0.00
217	A:LEU 217		0.15	0.00	0.00
218	A:VAL 218		18.07	0.00	0.00
219	A:ILE 219		0.00	0.00	0.00
220	A:VAL 220		44.34	0.00	0.00
221	A:ASN 221		61.32	0.00	0.00
222	A:TYR 222		116.95	0.00	0.00
223	A:LYS 223		246.12	0.00	0.00
