## Supplemental Table 3 for "A shared binding interface controls Vps13 organelle-specific targeting independently of its vacuolar protein sorting function"

### Sheet: Table S3
Table S3. PISA analysis of buried surface area of VAB repeats 5-6 and Spo71 381-420
Vps13 interface residues								Spo71 interface residues
Model position	Vps13 residue	Core Spo71 PxP motif BSA	Extended Spo71 BSA	Core Ypt35 PxP motif	pLDDT Score for extended VAB-Spo71 model			Model position	Spo71 residue	Core Spo71 PxP motif BSA	Extended model BSA	pLDDT Score for extended model
70	K2390	6.32	6.75	4.85	95.65			3	P383		13.37	59.42
75	S2395	4.42	3.31	6.23	86.56			4	F384		10.6	67.75
76	R2396	25.58	19.23	11.43	87.7			5	I385	79.65	75.69	82.35
77	H2397	65.05	69.38	58.34	90.8			6	N386	31.74	29.82	89.57
102	W2422	23.16	22.41	16.81	95.14			7	I387	32.15	29.47	92.11
109	F2429	22.52	24.54	25.32	96.8			8	L388	99.53	104.09	92.9
115	I2435		50.17	11.47	97.62			9	P389	9.02	8.57	90.47
117	Y2437		10.2		97.63			10	P390	104.09	104.5	88.49
123	K2443		25.25		85.54			11	W391	100.44	105.85	88.62
143	P2463		9.44		91.94			12	P392	80.99	79.55	91.49
144	I2464	20.64	23.18	17.38	94.94			13	T393	84.52	66.99	90.51
145	F2465	36.23	91.68	43.51	96.74			14	E394		3.81	91.04
146	Y2466	40.05	40.12	42.57	97.3			15	L395		64.57	90.35
147	R2467	37.69	86.86	30.58	96.75			16	T396		14.06	90.73
148	I2468	1.17	0.67	0.84	97.34			19	E399		40.63	91.29
149	P2469	14.23	14.91	14.55	96.58			22	I402		47.46	89.55
151	K2471	34.22	52.19	40.24	96.43			23	H403		80.36	89.73
152	S2472	28.86	27.25	28.56	97.38			26	L406		77.21	86.47
153	I2473	66.88	68.05	78.39	97.3			29	K409		2.9	75.58
154	M2474	46.67	44.83	48.58	96.9			30	H410		29.37	64.13
155	P2475	47.59	45.97	37.21	96.34			34	H414		13.61	49.49
156	Y2476	0.17	0.65	1.92	97.18
171	E2491		33.17		96.13
173	G2493		35.08		91.09
174	T2494		39.24		90.78
176	T2496		40.18		95.26
178	E2498		1.47		96.51

### Sheet: Raw_Spo71_extended
##	Structure 1	×	Structure 2	interface	ΔiG	ΔiG	NHB	NSB	NDS	CSS
				area, Å2	kcal/mol	P-value
NN	«»	Range	iNat	iNres	Surface Å2	Range	iNat	iNres	Surface Å2
1		A	101	27	13424	◊	B	80	21	4990	944.3	-15.1	0.137	8	5	0	0.000
	Vps132321-2543		Spo71381-420
	Structure 1		Structure 2
Selection range	A		B
class	Protein		Protein
symmetry operation	x,y,z		,,
symmetry ID	1_555		0_555
Number of atoms
interface	101	0.055	80	0.233
surface	1100	0.601	297	0.863
total	1830	1	344	1
Number of residues
interface	27	0.121	21	0.525
surface	210	0.942	40	1
total	223	1	40	1
Solvent-accessible area, Å
interface	886.2	0.066	1002.5	0.201
total	13423.5	1	4990.3	1
Solvation energy, kcal/mol
isolated structure	-214.9	1	-18	1
gain on complex formation	-5.3	0.025	-9.7	0.541
average gain	-1.1	0.005	-5.7	0.318
P-value	0.123		0.152
Hydrogen bonds					Salt bridges XML
##	Structure 1	Dist. [Å]	Structure 2		##	Structure 1	Dist. [Å]	Structure 2
1	A:ILE 153[ N ]	2.81	B:ASN 6[ O ]		1	A:ARG 147[ NE ]	3.94	B:GLU 19[ OE1]
2	A:ARG 147[ N ]	3.68	B:THR 13[ OG1]		2	A:ARG 147[ NH2]	3.35	B:GLU 19[ OE1]
3	A:ARG 147[ NH2]	3.35	B:GLU 19[ OE1]		3	A:ARG 147[ NH2]	3.18	B:GLU 19[ OE2]
4	A:ARG 147[ NH2]	3.18	B:GLU 19[ OE2]		4	A:GLU 171[ OE1]	3.03	B:HIS 23[ ND1]
5	A:LYS 151[ O ]	3.33	B:ASN 6[ N ]		5	A:GLU 171[ OE2]	3.57	B:HIS 23[ ND1]
6	A:ILE 153[ O ]	2.70	B:LEU 8[ N ]
7	A:PHE 145[ O ]	2.66	B:THR 13[ N ]
8	A:GLU 171[ OE1]	3.03	B:HIS 23[ ND1]
No disulfide bonds found
No covalent bonds found
Interfacing residues (not a contact table)
ASA Accessible Surface Area, Å²	BSA Buried Surface Area, Å²	ΔiG Solvation energy effect, kcal/mol	|||| Buried area percentage, one bar per 10%
##	Structure 1	HSDC	ASA	BSA	ΔiG		##	Structure 2	HSDC	ASA	BSA	ΔiG
1	A:ARG 1		215.90	0.00	0.00		1	B:HIS 1		237.82	0.00	0.00
2	A:TYR 2		45.53	0.00	0.00		2	B:LEU 2		165.63	0.00	0.00
3	A:ILE 3		42.79	0.00	0.00		3	B:PRO 3		102.11	13.37 ||	0.21
4	A:ILE 4		0.17	0.00	0.00		4	B:PHE 4		217.26	10.60 |	-0.12
5	A:SER 5		18.72	0.00	0.00		5	B:ILE 5		139.32	75.69 ||||||	1.21
6	A:ASN 6		0.65	0.00	0.00		6	B:ASN 6	H	122.56	29.82 |||	-0.07
7	A:THR 7		56.94	0.00	0.00		7	B:ILE 7		159.92	29.47 ||	0.47
8	A:LEU 8		11.01	0.00	0.00		8	B:LEU 8	H	131.55	104.09 ||||||||	1.14
9	A:ASP 9		117.60	0.00	0.00		9	B:PRO 9		75.41	8.57 ||	-0.09
10	A:ILE 10		59.41	0.00	0.00		10	B:PRO 10		117.40	104.50 |||||||||	1.20
11	A:PRO 11		33.38	0.00	0.00		11	B:TRP 11		178.42	105.85 ||||||	1.34
12	A:ILE 12		0.00	0.00	0.00		12	B:PRO 12		132.41	79.55 |||||||	1.26
13	A:GLU 13		22.49	0.00	0.00		13	B:THR 13	H	119.46	66.99 ||||||	0.17
14	A:VAL 14		3.68	0.00	0.00		14	B:GLU 14		145.03	3.81 |	-0.04
15	A:CYS 15		10.92	0.00	0.00		15	B:LEU 15		82.41	64.57 ||||||||	1.03
16	A:GLU 16		6.51	0.00	0.00		16	B:THR 16		79.34	14.06 ||	0.22
17	A:THR 17		34.31	0.00	0.00		17	B:GLU 17		121.23	0.00	0.00
18	A:GLY 18		74.86	0.00	0.00		18	B:GLU 18		121.64	0.00	0.00
19	A:SER 19		27.06	0.00	0.00		19	B:GLU 19	HS	79.74	40.63 ||||||	-0.21
20	A:MET 20		184.66	0.00	0.00		20	B:ARG 20		119.66	0.00	0.00
21	A:ASP 21		56.70	0.00	0.00		21	B:ILE 21		76.90	0.00	0.00
22	A:VAL 22		64.78	0.00	0.00		22	B:ILE 22		87.91	47.46 ||||||	0.76
23	A:GLN 23		48.14	0.00	0.00		23	B:HIS 23	HS	102.01	80.36 ||||||||	-0.13
24	A:GLN 24		94.29	0.00	0.00		24	B:ASP 24		88.65	0.00	0.00
25	A:ILE 25		0.65	0.00	0.00		25	B:ARG 25		161.43	0.00	0.00
26	A:GLU 26		94.27	0.00	0.00		26	B:LEU 26		93.55	77.21 |||||||||	1.24
27	A:SER 27		29.94	0.00	0.00		27	B:ALA 27		52.17	0.00	0.00
28	A:ASN 28		107.82	0.00	0.00		28	B:SER 28		49.71	0.00	0.00
29	A:ILE 29		78.86	0.00	0.00		29	B:LYS 29		138.46	2.90 |	-0.11
30	A:THR 30		82.29	0.00	0.00		30	B:HIS 30		122.76	29.37 |||	0.04
31	A:LYS 31		37.85	0.00	0.00		31	B:SER 31		58.82	0.00	0.00
32	A:PRO 32		56.37	0.00	0.00		32	B:HIS 32		109.89	0.00	0.00
33	A:LEU 33		11.59	0.00	0.00		33	B:HIS 33		123.50	0.00	0.00
34	A:TYR 34		148.22	0.00	0.00		34	B:ILE 34		121.37	13.61 ||	0.22
35	A:ARG 35		206.59	0.00	0.00		35	B:ARG 35		187.75	0.00	0.00
36	A:MET 36		40.83	0.00	0.00		36	B:LYS 36		153.39	0.00	0.00
37	A:ARG 37		90.34	0.00	0.00		37	B:HIS 37		147.72	0.00	0.00
38	A:ASN 38		155.84	0.00	0.00		38	B:VAL 38		111.82	0.00	0.00
39	A:ILE 39		68.54	0.00	0.00		39	B:HIS 39		153.58	0.00	0.00
40	A:VAL 40		126.46	0.00	0.00		40	B:ASN 40		200.55	0.00	0.00
41	A:ASP 41		27.20	0.00	0.00
42	A:LYS 42		15.00	0.00	0.00
43	A:GLN 43		31.39	0.00	0.00
44	A:LEU 44		0.84	0.00	0.00
45	A:VAL 45		20.26	0.00	0.00
46	A:LEU 46		0.51	0.00	0.00
47	A:LYS 47		47.03	0.00	0.00
48	A:PHE 48		13.43	0.00	0.00
49	A:LEU 49		58.56	0.00	0.00
50	A:GLY 50		48.68	0.00	0.00
51	A:GLY 51		66.66	0.00	0.00
52	A:ASP 52		100.97	0.00	0.00
53	A:SER 53		20.34	0.00	0.00
54	A:ASN 54		75.03	0.00	0.00
55	A:TRP 55		98.87	0.00	0.00
56	A:SER 56		9.39	0.00	0.00
57	A:GLN 57		65.96	0.00	0.00
58	A:PRO 58		29.36	0.00	0.00
59	A:PHE 59		1.28	0.00	0.00
60	A:PHE 60		18.26	0.00	0.00
61	A:ILE 61		1.68	0.00	0.00
62	A:LYS 62		92.98	0.00	0.00
63	A:ASN 63		64.44	0.00	0.00
64	A:VAL 64		91.00	0.00	0.00
65	A:GLY 65		29.11	0.00	0.00
66	A:VAL 66		79.55	0.00	0.00
67	A:THR 67		19.56	0.00	0.00
68	A:TYR 68		49.88	0.00	0.00
69	A:LEU 69		0.84	0.00	0.00
70	A:LYS 70		25.24	6.75 |||	-0.01
71	A:VAL 71		0.17	0.00	0.00
72	A:LEU 72		53.21	0.00	0.00
73	A:LYS 73		27.29	0.00	0.00
74	A:ASN 74		89.58	0.00	0.00
75	A:SER 75		97.73	3.31 |	-0.04
76	A:ARG 76		179.44	19.23 ||	0.31
77	A:HIS 77		107.08	69.38 |||||||	-0.21
78	A:LYS 78		98.33	0.00	0.00
79	A:LEU 79		8.82	0.00	0.00
80	A:LEU 80		2.35	0.00	0.00
81	A:LYS 81		40.22	0.00	0.00
82	A:ILE 82		0.00	0.00	0.00
83	A:GLU 83		29.43	0.00	0.00
84	A:ILE 84		0.41	0.00	0.00
85	A:LEU 85		90.17	0.00	0.00
86	A:LEU 86		107.99	0.00	0.00
87	A:ASP 87		78.75	0.00	0.00
88	A:LYS 88		189.85	0.00	0.00
89	A:ALA 89		83.39	0.00	0.00
90	A:THR 90		19.20	0.00	0.00
91	A:ILE 91		28.93	0.00	0.00
92	A:PHE 92		68.31	0.00	0.00
93	A:ILE 93		1.23	0.00	0.00
94	A:ARG 94		96.69	0.00	0.00
95	A:ILE 95		0.17	0.00	0.00
96	A:LYS 96		53.96	0.00	0.00
97	A:ASP 97		92.60	0.00	0.00
98	A:GLY 98		0.95	0.00	0.00
99	A:GLY 99		46.04	0.00	0.00
100	A:ASP 100		120.33	0.00	0.00
101	A:ARG 101		162.45	0.00	0.00
102	A:TRP 102		45.71	22.41 |||||	0.32
103	A:PRO 103		15.83	0.00	0.00
104	A:PHE 104		23.92	0.00	0.00
105	A:SER 105		3.64	0.00	0.00
106	A:ILE 106		0.00	0.00	0.00
107	A:ARG 107		41.00	0.00	0.00
108	A:ASN 108		0.00	0.00	0.00
109	A:PHE 109		84.42	24.54 |||	0.39
110	A:SER 110		0.00	0.00	0.00
111	A:ASP 111		80.62	0.00	0.00
112	A:HIS 112		21.37	0.00	0.00
113	A:ASP 113		78.50	0.00	0.00
114	A:PHE 114		2.61	0.00	0.00
115	A:ILE 115		68.32	50.17 ||||||||	0.80
116	A:PHE 116		0.00	0.00	0.00
117	A:TYR 117		32.16	10.20 ||||	-0.00
118	A:GLN 118		1.67	0.00	0.00
119	A:ARG 119		19.13	0.00	0.00
120	A:ASP 120		17.46	0.00	0.00
121	A:PRO 121		24.18	0.00	0.00
122	A:ARG 122		128.31	0.00	0.00
123	A:LYS 123		116.65	25.25 |||	-0.47
124	A:VAL 124		33.35	0.00	0.00
125	A:SER 125		81.88	0.00	0.00
126	A:ASP 126		45.95	0.00	0.00
127	A:PRO 127		98.91	0.00	0.00
128	A:TYR 128		206.77	0.00	0.00
129	A:LYS 129		153.89	0.00	0.00
130	A:ASP 130		55.94	0.00	0.00
131	A:ASP 131		107.15	0.00	0.00
132	A:GLN 132		173.72	0.00	0.00
133	A:SER 133		74.75	0.00	0.00
134	A:ASN 134		52.74	0.00	0.00
135	A:GLU 135		167.93	0.00	0.00
136	A:SER 136		91.67	0.00	0.00
137	A:SER 137		73.94	0.00	0.00
138	A:SER 138		115.99	0.00	0.00
139	A:ARG 139		198.48	0.00	0.00
140	A:SER 140		102.52	0.00	0.00
141	A:PHE 141		44.86	0.00	0.00
142	A:LYS 142		162.54	0.00	0.00
143	A:PRO 143		35.78	9.44 |||	0.15
144	A:ILE 144		72.35	23.18 ||||	0.37
145	A:PHE 145	H	119.49	91.68 ||||||||	0.85
146	A:TYR 146		42.12	40.12 ||||||||||	0.54
147	A:ARG 147	HS	168.61	86.86 ||||||	-0.40
148	A:ILE 148		0.67	0.67 |||||||||||	0.01
149	A:PRO 149		58.27	14.91 |||	0.24
150	A:SER 150		42.01	0.00	0.00
151	A:LYS 151	H	120.91	52.19 |||||	0.20
152	A:SER 152		28.42	27.25 ||||||||||	0.44
153	A:ILE 153	H	101.92	68.05 |||||||	0.31
154	A:MET 154		50.01	44.83 |||||||||	0.82
155	A:PRO 155		71.10	45.97 |||||||	0.50
156	A:TYR 156		1.58	0.65 |||||	0.01
157	A:ALA 157		0.17	0.00	0.00
158	A:TRP 158		22.37	0.00	0.00
159	A:ASP 159		7.33	0.00	0.00
160	A:PHE 160		28.47	0.00	0.00
161	A:PRO 161		7.44	0.00	0.00
162	A:THR 162		22.66	0.00	0.00
163	A:ALA 163		9.23	0.00	0.00
164	A:LYS 164		87.12	0.00	0.00
165	A:GLU 165		33.55	0.00	0.00
166	A:LYS 166		78.76	0.00	0.00
167	A:TYR 167		19.62	0.00	0.00
168	A:LEU 168		0.00	0.00	0.00
169	A:VAL 169		11.36	0.00	0.00
170	A:LEU 170		0.00	0.00	0.00
171	A:GLU 171	HS	42.06	33.17 ||||||||	-0.33
172	A:SER 172		15.82	0.00	0.00
173	A:GLY 173		72.74	35.08 |||||	0.05
174	A:THR 174		114.69	39.24 ||||	0.32
175	A:ARG 175		108.25	0.00	0.00
176	A:THR 176		81.55	40.18 |||||	0.16
177	A:ARG 177		65.06	0.00	0.00
178	A:GLU 178		83.94	1.47 |	-0.02
179	A:VAL 179		0.00	0.00	0.00
180	A:ARG 180		90.85	0.00	0.00
181	A:LEU 181		0.44	0.00	0.00
182	A:ALA 182		81.93	0.00	0.00
183	A:GLU 183		94.21	0.00	0.00
184	A:ILE 184		105.23	0.00	0.00
185	A:GLY 185		29.66	0.00	0.00
186	A:GLU 186		141.80	0.00	0.00
187	A:LEU 187		34.48	0.00	0.00
188	A:PRO 188		83.30	0.00	0.00
189	A:PRO 189		57.06	0.00	0.00
190	A:LEU 190		11.15	0.00	0.00
191	A:ARG 191		117.02	0.00	0.00
192	A:LEU 192		4.35	0.00	0.00
193	A:ASP 193		45.44	0.00	0.00
194	A:LYS 194		115.63	0.00	0.00
195	A:ARG 195		185.53	0.00	0.00
196	A:SER 196		52.41	0.00	0.00
197	A:LYS 197		202.03	0.00	0.00
198	A:ASP 198		134.02	0.00	0.00
199	A:LYS 199		144.82	0.00	0.00
200	A:PRO 200		113.31	0.00	0.00
201	A:ALA 201		7.36	0.00	0.00
202	A:PRO 202		31.13	0.00	0.00
203	A:ILE 203		60.26	0.00	0.00
204	A:VAL 204		0.00	0.00	0.00
205	A:GLY 205		2.01	0.00	0.00
206	A:LEU 206		0.29	0.00	0.00
207	A:HIS 207		46.14	0.00	0.00
208	A:VAL 208		0.86	0.00	0.00
209	A:VAL 209		53.74	0.00	0.00
210	A:ALA 210		61.44	0.00	0.00
211	A:ASP 211		62.14	0.00	0.00
212	A:ASP 212		137.33	0.00	0.00
213	A:ASP 213		133.78	0.00	0.00
214	A:MET 214		42.47	0.00	0.00
215	A:GLN 215		46.59	0.00	0.00
216	A:ALA 216		0.00	0.00	0.00
217	A:LEU 217		0.00	0.00	0.00
218	A:VAL 218		17.07	0.00	0.00
219	A:ILE 219		0.00	0.00	0.00
220	A:VAL 220		43.36	0.00	0.00
221	A:ASN 221		61.66	0.00	0.00
222	A:TYR 222		115.23	0.00	0.00
223	A:LYS 223		236.77	0.00	0.00

### Sheet: Raw_Spo71_core
Species: S. cerevisiae	Vps132321-2543		Spo71385-393
	Structure 1		Structure 2
Selection range	A		B
class	Protein		Protein
symmetry operation	x,y,z		,,
symmetry ID	1_555		0_555
Number of atoms
interface	69	0.038	51	0.689
surface	1100	0.601	70	0.946
total	1831	1	74	1
Number of residues
interface	18	0.081	9	1
surface	210	0.942	9	1
total	223	1	9	1
Solvent-accessible area, Å
interface	521.4	0.039	622.1	0.466
total	13410.6	1	1334.4	1
Solvation energy, kcal/mol
isolated structure	-211.1	1	-4	1
gain on complex formation	-3.9	0.018	-6.5	1.612
average gain	-1	0.005	-8.6	2.134
P-value	0.166		0.794
Hydrogen bonds
##	Structure 1	Dist. [Å]	Structure 2
1	A:ILE 153[ H ]	1.88	B:ASN 3[ O ]
2	A:ARG 147[ H ]	2.46	B:THR 10[ OG1]
3	A:LYS 151[ O ]	2.13	B:ASN 3[ H ]
4	A:ILE 153[ O ]	1.78	B:LEU 5[ H ]
5	A:PHE 145[ O ]	1.79	B:THR 10[ H ]
No salt bridges found
Interfacing residues (not a contact table)
ASA Accessible Surface Area, Å² BSA Buried Surface Area, Å² ΔiG Solvation energy effect, kcal/mol |||| Buried area percentage, one bar per 10%
##	Structure 1	HSDC	ASA	BSA	ΔiG		##	Structure 2	HSDC	ASA	BSA	ΔiG
1	A:ARG 1		215.29	0.00	0.00		1	B:ILE 2		222.01	79.65 ||||	1.27
2	A:TYR 2		47.56	0.00	0.00		2	B:ASN 3	H	124.80	31.74 |||	-0.09
3	A:ILE 3		42.72	0.00	0.00		3	B:ILE 4		162.29	32.15 ||	0.51
4	A:ILE 4		0.17	0.00	0.00		4	B:LEU 5	H	130.11	99.53 ||||||||	1.08
5	A:SER 5		17.95	0.00	0.00		5	B:PRO 6		74.17	9.02 ||	-0.09
6	A:ASN 6		0.86	0.00	0.00		6	B:PRO 7		116.60	104.09 |||||||||	1.16
7	A:THR 7		56.45	0.00	0.00		7	B:TRP 8		181.37	100.44 ||||||	1.16
8	A:LEU 8		9.52	0.00	0.00		8	B:PRO 9		135.04	80.99 ||||||	1.28
9	A:ASP 9		115.62	0.00	0.00		9	B:THR 10	H	187.98	84.52 |||||	0.20
10	A:ILE 10		63.76	0.00	0.00
11	A:PRO 11		31.51	0.00	0.00
12	A:ILE 12		0.17	0.00	0.00
13	A:GLU 13		20.28	0.00	0.00
14	A:VAL 14		1.84	0.00	0.00
15	A:CYS 15		10.27	0.00	0.00
16	A:GLU 16		6.86	0.00	0.00
17	A:THR 17		38.96	0.00	0.00
18	A:GLY 18		74.61	0.00	0.00
19	A:SER 19		27.91	0.00	0.00
20	A:MET 20		185.02	0.00	0.00
21	A:ASP 21		52.33	0.00	0.00
22	A:VAL 22		64.31	0.00	0.00
23	A:GLN 23		47.35	0.00	0.00
24	A:GLN 24		95.60	0.00	0.00
25	A:ILE 25		0.67	0.00	0.00
26	A:GLU 26		91.33	0.00	0.00
27	A:SER 27		32.34	0.00	0.00
28	A:ASN 28		105.58	0.00	0.00
29	A:ILE 29		84.05	0.00	0.00
30	A:THR 30		82.51	0.00	0.00
31	A:LYS 31		43.11	0.00	0.00
32	A:PRO 32		57.68	0.00	0.00
33	A:LEU 33		11.17	0.00	0.00
34	A:TYR 34		155.15	0.00	0.00
35	A:ARG 35		197.37	0.00	0.00
36	A:MET 36		37.78	0.00	0.00
37	A:ARG 37		88.19	0.00	0.00
38	A:ASN 38		155.87	0.00	0.00
39	A:ILE 39		69.08	0.00	0.00
40	A:VAL 40		123.73	0.00	0.00
41	A:ASP 41		25.42	0.00	0.00
42	A:LYS 42		16.46	0.00	0.00
43	A:GLN 43		31.28	0.00	0.00
44	A:LEU 44		1.18	0.00	0.00
45	A:VAL 45		21.94	0.00	0.00
46	A:LEU 46		0.34	0.00	0.00
47	A:LYS 47		43.51	0.00	0.00
48	A:PHE 48		13.61	0.00	0.00
49	A:LEU 49		61.68	0.00	0.00
50	A:GLY 50		48.65	0.00	0.00
51	A:GLY 51		65.93	0.00	0.00
52	A:ASP 52		99.42	0.00	0.00
53	A:SER 53		19.16	0.00	0.00
54	A:ASN 54		78.94	0.00	0.00
55	A:TRP 55		100.38	0.00	0.00
56	A:SER 56		9.09	0.00	0.00
57	A:GLN 57		68.68	0.00	0.00
58	A:PRO 58		28.04	0.00	0.00
59	A:PHE 59		0.17	0.00	0.00
60	A:PHE 60		18.39	0.00	0.00
61	A:ILE 61		1.68	0.00	0.00
62	A:LYS 62		99.20	0.00	0.00
63	A:ASN 63		60.29	0.00	0.00
64	A:VAL 64		87.61	0.00	0.00
65	A:GLY 65		31.59	0.00	0.00
66	A:VAL 66		78.29	0.00	0.00
67	A:THR 67		19.12	0.00	0.00
68	A:TYR 68		47.86	0.00	0.00
69	A:LEU 69		1.17	0.00	0.00
70	A:LYS 70		23.74	6.32 |||	0.09
71	A:VAL 71		0.34	0.00	0.00
72	A:LEU 72		53.18	0.00	0.00
73	A:LYS 73		26.85	0.00	0.00
74	A:ASN 74		90.30	0.00	0.00
75	A:SER 75		96.66	4.42 |	-0.05
76	A:ARG 76		183.68	25.58 ||	0.41
77	A:HIS 77		100.07	65.05 |||||||	-0.29
78	A:LYS 78		104.01	0.00	0.00
79	A:LEU 79		5.96	0.00	0.00
80	A:LEU 80		2.01	0.00	0.00
81	A:LYS 81		42.52	0.00	0.00
82	A:ILE 82		0.00	0.00	0.00
83	A:GLU 83		24.51	0.00	0.00
84	A:ILE 84		0.00	0.00	0.00
85	A:LEU 85		88.34	0.00	0.00
86	A:LEU 86		105.00	0.00	0.00
87	A:ASP 87		76.10	0.00	0.00
88	A:LYS 88		187.36	0.00	0.00
89	A:ALA 89		82.44	0.00	0.00
90	A:THR 90		19.93	0.00	0.00
91	A:ILE 91		27.39	0.00	0.00
92	A:PHE 92		68.59	0.00	0.00
93	A:ILE 93		0.98	0.00	0.00
94	A:ARG 94		98.01	0.00	0.00
95	A:ILE 95		0.00	0.00	0.00
96	A:LYS 96		58.22	0.00	0.00
97	A:ASP 97		90.71	0.00	0.00
98	A:GLY 98		1.32	0.00	0.00
99	A:GLY 99		47.92	0.00	0.00
100	A:ASP 100		118.10	0.00	0.00
101	A:ARG 101		160.38	0.00	0.00
102	A:TRP 102		41.08	23.16 ||||||	0.32
103	A:PRO 103		17.42	0.00	0.00
104	A:PHE 104		22.19	0.00	0.00
105	A:SER 105		3.53	0.00	0.00
106	A:ILE 106		0.00	0.00	0.00
107	A:ARG 107		40.41	0.00	0.00
108	A:ASN 108		0.00	0.00	0.00
109	A:PHE 109		88.64	22.52 |||	0.36
110	A:SER 110		0.00	0.00	0.00
111	A:ASP 111		76.72	0.00	0.00
112	A:HIS 112		21.36	0.00	0.00
113	A:ASP 113		74.31	0.00	0.00
114	A:PHE 114		2.90	0.00	0.00
115	A:ILE 115		66.96	0.00	0.00
116	A:PHE 116		0.00	0.00	0.00
117	A:TYR 117		31.80	0.00	0.00
118	A:GLN 118		1.79	0.00	0.00
119	A:ARG 119		19.96	0.00	0.00
120	A:ASP 120		15.87	0.00	0.00
121	A:PRO 121		24.84	0.00	0.00
122	A:ARG 122		134.92	0.00	0.00
123	A:LYS 123		120.97	0.00	0.00
124	A:VAL 124		33.80	0.00	0.00
125	A:SER 125		76.21	0.00	0.00
126	A:ASP 126		43.08	0.00	0.00
127	A:PRO 127		103.91	0.00	0.00
128	A:TYR 128		209.69	0.00	0.00
129	A:LYS 129		151.29	0.00	0.00
130	A:ASP 130		56.54	0.00	0.00
131	A:ASP 131		105.24	0.00	0.00
132	A:GLN 132		172.75	0.00	0.00
133	A:SER 133		73.63	0.00	0.00
134	A:ASN 134		51.99	0.00	0.00
135	A:GLU 135		167.35	0.00	0.00
136	A:SER 136		95.98	0.00	0.00
137	A:SER 137		75.80	0.00	0.00
138	A:SER 138		120.41	0.00	0.00
139	A:ARG 139		200.47	0.00	0.00
140	A:SER 140		101.03	0.00	0.00
141	A:PHE 141		45.93	0.00	0.00
142	A:LYS 142		163.04	0.00	0.00
143	A:PRO 143		35.18	0.00	0.00
144	A:ILE 144		67.92	20.64 ||||	0.33
145	A:PHE 145	H	119.76	36.23 ||||	-0.02
146	A:TYR 146		41.60	40.05 ||||||||||	0.53
147	A:ARG 147	H	170.26	37.69 |||	-0.06
148	A:ILE 148		1.17	1.17 |||||||||||	0.02
149	A:PRO 149		58.25	14.23 |||	0.23
150	A:SER 150		42.90	0.00	0.00
151	A:LYS 151	H	124.27	34.22 |||	-0.13
152	A:SER 152		29.87	28.86 ||||||||||	0.46
153	A:ILE 153	H	101.83	66.88 |||||||	0.29
154	A:MET 154		51.86	46.67 |||||||||	0.85
155	A:PRO 155		72.80	47.59 |||||||	0.51
156	A:TYR 156		1.41	0.17 ||	0.00
157	A:ALA 157		0.00	0.00	0.00
158	A:TRP 158		22.25	0.00	0.00
159	A:ASP 159		7.61	0.00	0.00
160	A:PHE 160		27.04	0.00	0.00
161	A:PRO 161		5.70	0.00	0.00
162	A:THR 162		20.71	0.00	0.00
163	A:ALA 163		7.45	0.00	0.00
164	A:LYS 164		85.63	0.00	0.00
165	A:GLU 165		32.18	0.00	0.00
166	A:LYS 166		72.79	0.00	0.00
167	A:TYR 167		26.71	0.00	0.00
168	A:LEU 168		0.00	0.00	0.00
169	A:VAL 169		10.20	0.00	0.00
170	A:LEU 170		0.00	0.00	0.00
171	A:GLU 171		43.16	0.00	0.00
172	A:SER 172		17.61	0.00	0.00
173	A:GLY 173		70.51	0.00	0.00
174	A:THR 174		118.44	0.00	0.00
175	A:ARG 175		106.07	0.00	0.00
176	A:THR 176		80.83	0.00	0.00
177	A:ARG 177		61.04	0.00	0.00
178	A:GLU 178		80.20	0.00	0.00
179	A:VAL 179		0.34	0.00	0.00
180	A:ARG 180		89.76	0.00	0.00
181	A:LEU 181		0.00	0.00	0.00
182	A:ALA 182		80.36	0.00	0.00
183	A:GLU 183		92.12	0.00	0.00
184	A:ILE 184		105.13	0.00	0.00
185	A:GLY 185		32.14	0.00	0.00
186	A:GLU 186		140.02	0.00	0.00
187	A:LEU 187		34.62	0.00	0.00
188	A:PRO 188		86.17	0.00	0.00
189	A:PRO 189		57.99	0.00	0.00
190	A:LEU 190		11.65	0.00	0.00
191	A:ARG 191		123.16	0.00	0.00
192	A:LEU 192		5.34	0.00	0.00
193	A:ASP 193		44.70	0.00	0.00
194	A:LYS 194		113.54	0.00	0.00
195	A:ARG 195		184.73	0.00	0.00
196	A:SER 196		50.58	0.00	0.00
197	A:LYS 197		194.75	0.00	0.00
198	A:ASP 198		134.80	0.00	0.00
199	A:LYS 199		145.76	0.00	0.00
200	A:PRO 200		112.11	0.00	0.00
201	A:ALA 201		7.08	0.00	0.00
202	A:PRO 202		31.96	0.00	0.00
203	A:ILE 203		60.10	0.00	0.00
204	A:VAL 204		0.17	0.00	0.00
205	A:GLY 205		2.01	0.00	0.00
206	A:LEU 206		0.29	0.00	0.00
207	A:HIS 207		45.50	0.00	0.00
208	A:VAL 208		0.98	0.00	0.00
209	A:VAL 209		53.90	0.00	0.00
210	A:ALA 210		63.35	0.00	0.00
211	A:ASP 211		57.27	0.00	0.00
212	A:ASP 212		140.85	0.00	0.00
213	A:ASP 213		133.63	0.00	0.00
214	A:MET 214		45.23	0.00	0.00
215	A:GLN 215		46.41	0.00	0.00
216	A:ALA 216		0.00	0.00	0.00
217	A:LEU 217		0.15	0.00	0.00
218	A:VAL 218		18.07	0.00	0.00
219	A:ILE 219		0.00	0.00	0.00
220	A:VAL 220		44.34	0.00	0.00
221	A:ASN 221		61.32	0.00	0.00
222	A:TYR 222		116.95	0.00	0.00
223	A:LYS 223		246.12	0.00	0.00

### Sheet: Model_pLDDT_scores
Vps13_2321-2543							Residue	Number	pLDDT score
ATOM 1 N ARG A 1 -26.721 -7.971 7.878 1.00 90.13 N							R	2321	90.13
ATOM 12 N TYR A 2 -24.425 -5.673 9.305 1.00 94.48 N							Y	2322	94.48
ATOM 24 N ILE A 3 -21.449 -5.409 11.012 1.00 96.79 N							I	2323	96.79
ATOM 32 N ILE A 4 -19.129 -3.318 12.550 1.00 97.71 N							I	2324	97.71
ATOM 40 N SER A 5 -15.798 -3.070 13.758 1.00 98.14 N							S	2325	98.14
ATOM 46 N ASN A 6 -13.631 -1.095 15.437 1.00 98.26 N							N	2326	98.26
ATOM 54 N THR A 7 -10.335 -1.417 16.102 1.00 97.76 N							T	2327	97.76
ATOM 61 N LEU A 8 -8.238 0.060 16.593 1.00 97.13 N							L	2328	97.13
ATOM 69 N ASP A 9 -6.184 2.436 18.397 1.00 95.44 N							D	2329	95.44
ATOM 77 N ILE A 10 -7.156 4.880 18.327 1.00 94.69 N							I	2330	94.69
ATOM 85 N PRO A 11 -10.014 6.990 17.592 1.00 96.96 N							P	2331	96.96
ATOM 92 N ILE A 12 -12.310 6.605 14.674 1.00 97.52 N							I	2332	97.52
ATOM 100 N GLU A 13 -13.832 7.811 11.691 1.00 96.96 N							E	2333	96.96
ATOM 109 N VAL A 14 -16.491 6.633 9.717 1.00 96.72 N							V	2334	96.72
ATOM 116 N CYS A 15 -18.007 6.071 6.608 1.00 95.38 N							C	2335	95.38
ATOM 122 N GLU A 16 -20.609 5.205 4.371 1.00 94.42 N							E	2336	94.42
ATOM 131 N THR A 17 -20.086 5.057 0.864 1.00 91.80 N							T	2337	91.8
ATOM 138 N GLY A 18 -21.462 7.695 -1.086 1.00 86.19 N							G	2338	86.19
ATOM 142 N SER A 19 -23.382 8.312 0.671 1.00 89.36 N							S	2339	89.36
ATOM 148 N MET A 20 -24.467 10.570 3.250 1.00 88.47 N							M	2340	88.47
ATOM 156 N ASP A 21 -24.355 10.043 5.735 1.00 90.69 N							D	2341	90.69
ATOM 164 N VAL A 22 -22.409 9.887 8.360 1.00 94.23 N							V	2342	94.23
ATOM 171 N GLN A 23 -20.585 7.876 10.504 1.00 94.85 N							Q	2343	94.85
ATOM 180 N GLN A 24 -19.236 7.759 13.639 1.00 96.00 N							Q	2344	96
ATOM 189 N ILE A 25 -16.797 5.919 15.196 1.00 97.02 N							I	2345	97.02
ATOM 197 N GLU A 26 -15.620 4.843 18.220 1.00 97.62 N							E	2346	97.62
ATOM 206 N SER A 27 -12.429 4.252 19.770 1.00 97.42 N							S	2347	97.42
ATOM 212 N ASN A 28 -11.445 0.849 19.942 1.00 97.72 N							N	2348	97.72
ATOM 220 N ILE A 29 -13.875 -0.102 19.965 1.00 97.93 N							I	2349	97.93
ATOM 228 N THR A 30 -16.862 -1.872 19.139 1.00 97.88 N							T	2350	97.88
ATOM 235 N LYS A 31 -19.530 -1.800 16.825 1.00 95.77 N							K	2351	95.77
ATOM 244 N PRO A 32 -22.853 -1.990 15.542 1.00 95.71 N							P	2352	95.71
ATOM 251 N LEU A 33 -23.481 -1.311 12.079 1.00 93.49 N							L	2353	93.49
ATOM 259 N TYR A 34 -26.070 0.604 11.051 1.00 87.55 N							Y	2354	87.55
ATOM 271 N ARG A 35 -28.825 1.233 8.755 1.00 84.38 N							R	2355	84.38
ATOM 282 N MET A 36 -27.792 1.130 6.353 1.00 88.52 N							M	2356	88.52
ATOM 290 N ARG A 37 -27.579 1.478 2.809 1.00 88.45 N							R	2357	88.45
ATOM 301 N ASN A 38 -29.485 -0.457 0.461 1.00 86.02 N							N	2358	86.02
ATOM 309 N ILE A 39 -27.745 -1.682 -1.673 1.00 86.28 N							I	2359	86.28
ATOM 317 N VAL A 40 -25.815 -3.426 -4.205 1.00 81.02 N							V	2360	81.02
ATOM 324 N ASP A 41 -23.073 -3.298 -4.376 1.00 84.84 N							D	2361	84.84
ATOM 332 N LYS A 42 -21.737 -2.387 -1.890 1.00 91.01 N							K	2362	91.01
ATOM 341 N GLN A 43 -19.808 0.092 -0.448 1.00 95.06 N							Q	2363	95.06
ATOM 350 N LEU A 44 -17.330 1.359 1.705 1.00 96.21 N							L	2364	96.21
ATOM 358 N VAL A 45 -15.909 4.261 3.134 1.00 97.08 N							V	2365	97.08
ATOM 365 N LEU A 46 -13.202 5.583 5.015 1.00 96.41 N							L	2366	96.41
ATOM 373 N LYS A 47 -11.784 7.611 7.678 1.00 96.59 N							K	2367	96.59
ATOM 382 N PHE A 48 -9.337 9.021 9.971 1.00 96.24 N							F	2368	96.24
ATOM 393 N LEU A 49 -10.308 10.189 13.233 1.00 93.54 N							L	2369	93.54
ATOM 401 N GLY A 50 -9.798 13.514 14.244 1.00 85.62 N							G	2370	85.62
ATOM 405 N GLY A 51 -6.855 15.665 13.874 1.00 82.95 N							G	2371	82.95
ATOM 409 N ASP A 52 -5.175 16.483 10.703 1.00 90.88 N							D	2372	90.88
ATOM 417 N SER A 53 -6.685 14.672 8.541 1.00 93.26 N							S	2373	93.26
ATOM 418 CA SER A 53 -6.911 13.370 7.922 1.00 93.26 C							N	2374	93.58
ATOM 431 N TRP A 55 -10.431 11.434 3.785 1.00 95.70 N							W	2375	95.7
ATOM 445 N SER A 56 -10.283 8.031 3.060 1.00 96.14 N							S	2376	96.14
ATOM 451 N GLN A 57 -9.560 6.048 0.082 1.00 95.32 N							Q	2377	95.32
ATOM 460 N PRO A 58 -12.363 4.216 -1.360 1.00 95.65 N							P	2378	95.65
ATOM 467 N PHE A 59 -13.439 0.964 -0.126 1.00 95.58 N							F	2379	95.58
ATOM 478 N PHE A 60 -14.603 -2.419 -0.683 1.00 93.62 N							F	2380	93.62
ATOM 489 N ILE A 61 -17.171 -3.930 1.100 1.00 92.30 N							I	2381	92.3
ATOM 497 N LYS A 62 -18.039 -6.403 0.794 1.00 88.31 N							K	2382	88.31
ATOM 506 N ASN A 63 -16.051 -7.886 -0.069 1.00 89.22 N							N	2383	89.22
ATOM 514 N VAL A 64 -14.825 -10.582 1.170 1.00 93.70 N							V	2384	93.7
ATOM 521 N GLY A 65 -12.235 -11.342 3.409 1.00 95.45 N							G	2385	95.45
ATOM 525 N VAL A 66 -8.925 -9.998 3.523 1.00 95.33 N							V	2386	95.33
ATOM 532 N THR A 67 -8.271 -6.597 3.206 1.00 95.61 N							T	2387	95.61
ATOM 539 N TYR A 68 -6.067 -4.040 2.432 1.00 96.80 N							Y	2388	96.8
ATOM 551 N LEU A 69 -5.769 -0.668 3.427 1.00 96.63 N							L	2389	96.63
ATOM 559 N LYS A 70 -4.876 2.634 2.532 1.00 95.65 N							K	2390	95.65
ATOM 568 N VAL A 71 -4.519 5.469 4.439 1.00 95.17 N							V	2391	95.17
ATOM 575 N LEU A 72 -4.482 8.914 4.663 1.00 92.83 N							L	2392	92.83
ATOM 583 N LYS A 73 -2.974 10.835 7.051 1.00 91.86 N							K	2393	91.86
ATOM 592 N ASN A 74 -1.941 13.692 8.817 1.00 90.60 N							N	2394	90.6
ATOM 600 N SER A 75 -0.130 14.332 6.763 1.00 86.56 N							S	2395	86.56
ATOM 606 N ARG A 76 1.068 12.043 6.290 1.00 87.70 N							R	2396	87.7
ATOM 617 N HIS A 77 0.988 8.748 5.077 1.00 90.80 N							H	2397	90.8
ATOM 627 N LYS A 78 -0.957 6.237 6.507 1.00 93.06 N							K	2398	93.06
ATOM 636 N LEU A 79 -1.174 2.778 7.126 1.00 96.54 N							L	2399	96.54
ATOM 644 N LEU A 80 -3.920 0.772 7.091 1.00 97.34 N							L	2400	97.34
ATOM 652 N LYS A 81 -5.284 -2.331 8.091 1.00 97.68 N							K	2401	97.68
ATOM 661 N ILE A 82 -8.003 -4.059 6.897 1.00 97.87 N							I	2402	97.87
ATOM 669 N GLU A 83 -10.143 -6.324 7.950 1.00 97.78 N							E	2403	97.78
ATOM 678 N ILE A 84 -12.456 -8.524 6.749 1.00 97.24 N							I	2404	97.24
ATOM 686 N LEU A 85 -15.132 -10.463 7.520 1.00 96.65 N							L	2405	96.65
ATOM 694 N LEU A 86 -17.324 -13.131 6.940 1.00 95.35 N							L	2406	95.35
ATOM 702 N ASP A 87 -19.914 -14.342 8.657 1.00 94.08 N							D	2407	94.08
ATOM 710 N LYS A 88 -22.518 -16.552 9.083 1.00 92.44 N							K	2408	92.44
ATOM 719 N ALA A 89 -25.264 -14.737 8.296 1.00 90.53 N							A	2409	90.53
ATOM 724 N THR A 90 -24.101 -12.373 8.664 1.00 94.12 N							T	2410	94.12
ATOM 731 N ILE A 91 -21.874 -9.645 8.171 1.00 95.45 N							I	2411	95.45
ATOM 739 N PHE A 92 -18.710 -8.974 9.306 1.00 97.46 N							F	2412	97.46
ATOM 750 N ILE A 93 -16.647 -6.295 9.996 1.00 97.94 N							I	2413	97.94
ATOM 758 N ARG A 94 -13.505 -5.572 10.607 1.00 98.10 N							R	2414	98.1
ATOM 769 N ILE A 95 -11.294 -3.171 11.713 1.00 98.28 N							I	2415	98.28
ATOM 777 N LYS A 96 -7.933 -2.631 11.682 1.00 97.81 N							K	2416	97.81
ATOM 786 N ASP A 97 -4.655 -1.730 12.883 1.00 96.75 N							D	2417	96.75
ATOM 794 N GLY A 98 -2.193 -1.652 10.407 1.00 94.47 N							G	2418	94.47
ATOM 798 N GLY A 99 0.456 -2.088 10.959 1.00 91.34 N							G	2419	91.34
ATOM 802 N ASP A 100 2.770 -1.386 9.565 1.00 86.37 N							D	2420	86.37
ATOM 810 N ARG A 101 3.151 -3.418 7.916 1.00 93.14 N							R	2421	93.14
ATOM 821 N TRP A 102 3.135 -3.927 4.931 1.00 95.14 N							W	2422	95.14
ATOM 835 N PRO A 103 1.371 -5.059 2.027 1.00 96.06 N							P	2423	96.06
ATOM 842 N PHE A 104 2.619 -5.392 -0.396 1.00 97.47 N							F	2424	97.47
ATOM 853 N SER A 105 5.732 -5.085 -2.102 1.00 97.26 N							S	2425	97.26
ATOM 859 N ILE A 106 7.790 -2.955 -3.908 1.00 98.11 N							I	2426	98.11
ATOM 867 N ARG A 107 10.628 -3.528 -5.682 1.00 97.66 N							R	2427	97.66
ATOM 878 N ASN A 108 13.536 -2.261 -6.761 1.00 97.75 N							N	2428	97.75
ATOM 886 N PHE A 109 16.244 -3.306 -8.228 1.00 96.80 N							F	2429	96.8
ATOM 897 N SER A 110 17.754 -2.754 -10.327 1.00 96.02 N							S	2430	96.02
ATOM 903 N ASP A 111 19.708 -0.683 -12.572 1.00 94.42 N							D	2431	94.42
ATOM 911 N HIS A 112 18.296 1.473 -13.267 1.00 95.30 N							H	2432	95.3
ATOM 921 N ASP A 113 15.807 4.082 -13.245 1.00 95.47 N							D	2433	95.47
ATOM 929 N PHE A 114 12.340 4.191 -12.269 1.00 97.38 N							F	2434	97.38
ATOM 940 N ILE A 115 8.917 4.969 -12.789 1.00 97.62 N							I	2435	97.62
ATOM 948 N PHE A 116 5.972 4.233 -11.138 1.00 98.02 N							F	2436	98.02
ATOM 959 N TYR A 117 2.455 3.302 -11.017 1.00 97.63 N							Y	2437	97.63
ATOM 971 N GLN A 118 -1.025 2.681 -10.090 1.00 97.06 N							Q	2438	97.06
ATOM 980 N ARG A 119 -3.179 1.040 -12.387 1.00 94.94 N							R	2439	94.94
ATOM 991 N ASP A 120 -5.872 2.495 -14.235 1.00 91.98 N							D	2440	91.98
ATOM 999 N PRO A 121 -8.750 2.093 -12.358 1.00 89.24 N							P	2441	89.24
ATOM 1006 N ARG A 122 -11.145 1.545 -13.542 1.00 83.75 N							R	2442	83.75
ATOM 1017 N LYS A 123 -10.836 0.437 -15.912 1.00 85.54 N							K	2443	85.54
ATOM 1026 N VAL A 124 -11.300 -2.516 -17.722 1.00 83.19 N							V	2444	83.19
ATOM 1033 N SER A 125 -10.044 -5.554 -18.983 1.00 81.16 N							S	2445	81.16
ATOM 1039 N ASP A 126 -11.628 -7.260 -20.550 1.00 79.20 N							D	2446	79.2
ATOM 1047 N PRO A 127 -14.449 -6.287 -21.971 1.00 69.23 N							P	2447	69.23
ATOM 1054 N TYR A 128 -16.934 -7.576 -21.975 1.00 68.41 N							Y	2448	68.41
ATOM 1066 N LYS A 129 -17.137 -8.790 -19.617 1.00 65.47 N							K	2449	65.47
ATOM 1075 N ASP A 130 -17.703 -6.853 -17.908 1.00 65.35 N							D	2450	65.35
ATOM 1083 N ASP A 131 -19.841 -5.903 -15.531 1.00 62.37 N							D	2451	62.37
ATOM 1091 N GLN A 132 -21.764 -3.480 -15.829 1.00 56.92 N							Q	2452	56.92
ATOM 1100 N SER A 133 -22.795 -2.428 -13.513 1.00 54.85 N							S	2453	54.85
ATOM 1106 N ASN A 134 -21.419 -0.747 -11.769 1.00 55.47 N							N	2454	55.47
ATOM 1114 N GLU A 135 -22.085 2.138 -10.958 1.00 53.56 N							E	2455	53.56
ATOM 1123 N SER A 136 -20.307 4.349 -12.155 1.00 51.08 N							S	2456	51.08
ATOM 1129 N SER A 137 -18.715 6.387 -10.522 1.00 54.07 N							S	2457	54.07
ATOM 1135 N SER A 138 -18.496 9.445 -11.591 1.00 52.17 N							S	2458	52.17
ATOM 1141 N ARG A 139 -16.022 10.619 -11.206 1.00 61.50 N							R	2459	61.5
ATOM 1152 N SER A 140 -13.191 11.912 -12.612 1.00 71.74 N							S	2460	71.74
ATOM 1158 N PHE A 141 -10.538 9.819 -13.175 1.00 83.47 N							F	2461	83.47
ATOM 1169 N LYS A 142 -7.555 10.079 -11.545 1.00 89.07 N							K	2462	89.07
ATOM 1178 N PRO A 143 -4.265 9.257 -11.727 1.00 91.94 N							P	2463	91.94
ATOM 1185 N ILE A 144 -2.069 8.045 -9.093 1.00 94.94 N							I	2464	94.94
ATOM 1193 N PHE A 145 1.252 8.711 -8.566 1.00 96.74 N							F	2465	96.74
ATOM 1204 N TYR A 146 4.393 7.023 -8.239 1.00 97.30 N							Y	2466	97.3
ATOM 1216 N ARG A 147 7.787 7.184 -7.558 1.00 96.75 N							R	2467	96.75
ATOM 1227 N ILE A 148 10.464 5.080 -8.196 1.00 97.34 N							I	2468	97.34
ATOM 1235 N PRO A 149 13.661 4.826 -7.565 1.00 96.58 N							P	2469	96.58
ATOM 1242 N SER A 150 16.850 3.752 -8.824 1.00 96.22 N							S	2470	96.22
ATOM 1248 N LYS A 151 18.206 0.868 -7.380 1.00 96.43 N							K	2471	96.43
ATOM 1257 N SER A 152 16.607 0.724 -5.000 1.00 97.38 N							S	2472	97.38
ATOM 1263 N ILE A 153 13.915 0.220 -2.614 1.00 97.30 N							I	2473	97.3
ATOM 1271 N MET A 154 10.445 -0.022 -2.167 1.00 96.90 N							M	2474	96.9
ATOM 1279 N PRO A 155 7.718 0.017 0.094 1.00 96.34 N							P	2475	96.34
ATOM 1286 N TYR A 156 4.264 -0.993 -0.486 1.00 97.18 N							Y	2476	97.18
ATOM 1298 N ALA A 157 0.749 -0.548 -1.113 1.00 96.87 N							A	2477	96.87
ATOM 1303 N TRP A 158 -2.410 -1.044 -2.732 1.00 96.99 N							W	2478	96.99
ATOM 1317 N ASP A 159 -3.736 1.828 -4.443 1.00 95.83 N							D	2479	95.83
ATOM 1325 N PHE A 160 -6.309 2.238 -5.181 1.00 95.39 N							F	2480	95.39
ATOM 1336 N PRO A 161 -8.468 0.291 -3.886 1.00 94.63 N							P	2481	94.63
ATOM 1343 N THR A 162 -10.794 -0.884 -4.763 1.00 93.17 N							T	2482	93.17
ATOM 1350 N ALA A 163 -10.610 -1.569 -7.318 1.00 92.01 N							A	2483	92.01
ATOM 1355 N LYS A 164 -11.487 -3.527 -10.128 1.00 87.42 N							K	2484	87.42
ATOM 1364 N GLU A 165 -9.926 -5.053 -11.771 1.00 91.75 N							E	2485	91.75
ATOM 1373 N LYS A 166 -6.585 -5.511 -10.821 1.00 94.57 N							K	2486	94.57
ATOM 1382 N TYR A 167 -3.814 -3.855 -11.616 1.00 96.88 N							Y	2487	96.88
ATOM 1394 N LEU A 168 -0.412 -2.996 -11.746 1.00 97.69 N							L	2488	97.69
ATOM 1402 N VAL A 169 1.184 -0.223 -13.255 1.00 97.44 N							V	2489	97.44
ATOM 1409 N LEU A 170 4.202 0.108 -14.765 1.00 97.62 N							L	2490	97.62
ATOM 1417 N GLU A 171 6.641 2.536 -15.527 1.00 96.13 N							E	2491	96.13
ATOM 1426 N SER A 172 9.203 3.578 -17.641 1.00 94.54 N							S	2492	94.54
ATOM 1432 N GLY A 173 10.765 6.187 -19.134 1.00 91.09 N							G	2493	91.09
ATOM 1436 N THR A 174 9.613 6.089 -22.408 1.00 90.78 N							T	2494	90.78
ATOM 1443 N ARG A 175 8.695 3.707 -22.397 1.00 94.24 N							R	2495	94.24
ATOM 1454 N THR A 176 6.436 1.183 -21.261 1.00 95.26 N							T	2496	95.26
ATOM 1461 N ARG A 177 5.026 -1.088 -18.850 1.00 95.69 N							R	2497	95.69
ATOM 1472 N GLU A 178 2.489 -3.359 -17.775 1.00 96.51 N							E	2498	96.51
ATOM 1481 N VAL A 179 1.771 -4.854 -14.677 1.00 97.42 N							V	2499	97.42
ATOM 1488 N ARG A 180 0.682 -7.622 -12.889 1.00 96.56 N							R	2500	96.56
ATOM 1499 N LEU A 181 0.409 -8.001 -9.554 1.00 96.62 N							L	2501	96.62
ATOM 1507 N ALA A 182 -0.463 -10.110 -8.171 1.00 93.82 N							A	2502	93.82
ATOM 1512 N GLU A 183 0.096 -12.331 -9.621 1.00 94.45 N							E	2503	94.45
ATOM 1521 N ILE A 184 2.524 -14.549 -9.377 1.00 95.14 N							I	2504	95.14
ATOM 1529 N GLY A 185 5.765 -14.967 -10.529 1.00 96.69 N							G	2505	96.69
ATOM 1533 N GLU A 186 7.871 -15.002 -13.463 1.00 96.21 N							E	2506	96.21
ATOM 1542 N LEU A 187 8.055 -12.227 -15.597 1.00 96.50 N							L	2507	96.5
ATOM 1550 N PRO A 188 7.914 -11.269 -19.143 1.00 94.92 N							P	2508	94.92
ATOM 1557 N PRO A 189 10.951 -9.891 -20.358 1.00 94.84 N							P	2509	94.84
ATOM 1564 N LEU A 190 11.717 -6.335 -20.194 1.00 95.66 N							L	2510	95.66
ATOM 1572 N ARG A 191 12.507 -4.050 -22.588 1.00 95.26 N							R	2511	95.26
ATOM 1583 N LEU A 192 14.269 -1.018 -22.463 1.00 94.94 N							L	2512	94.94
ATOM 1591 N ASP A 193 14.244 2.595 -23.124 1.00 91.81 N							D	2513	91.81
ATOM 1599 N LYS A 194 16.751 3.733 -25.342 1.00 88.18 N							K	2514	88.18
ATOM 1608 N ARG A 195 19.674 5.328 -24.182 1.00 80.58 N							R	2515	80.58
ATOM 1619 N SER A 196 21.775 6.365 -25.565 1.00 83.14 N							S	2516	83.14
ATOM 1625 N LYS A 197 22.992 6.525 -28.945 1.00 79.21 N							K	2517	79.21
ATOM 1634 N ASP A 198 25.009 4.780 -29.425 1.00 83.19 N							D	2518	83.19
ATOM 1642 N LYS A 199 25.130 2.698 -27.609 1.00 84.26 N							K	2519	84.26
ATOM 1651 N PRO A 200 23.642 -0.438 -26.779 1.00 87.08 N							P	2520	87.08
ATOM 1658 N ALA A 201 20.089 -0.770 -26.189 1.00 91.61 N							A	2521	91.61
ATOM 1663 N PRO A 202 19.190 -0.801 -22.796 1.00 93.95 N							P	2522	93.35
ATOM 1670 N ILE A 203 18.113 -3.690 -21.012 1.00 95.83 N							I	2523	95.83
ATOM 1678 N VAL A 204 15.641 -4.923 -18.850 1.00 97.29 N							V	2524	97.29
ATOM 1685 N GLY A 205 14.858 -7.301 -16.335 1.00 97.50 N							G	2525	97.5
ATOM 1689 N LEU A 206 11.717 -8.507 -14.989 1.00 97.81 N							L	2526	97.81
ATOM 1697 N HIS A 207 10.201 -9.657 -12.044 1.00 97.36 N							H	2527	97.36
ATOM 1707 N VAL A 208 7.736 -11.252 -10.148 1.00 97.95 N							V	2528	97.95
ATOM 1714 N VAL A 209 7.567 -12.017 -6.821 1.00 97.30 N							V	2529	97.3
ATOM 1721 N ALA A 210 6.883 -14.059 -4.072 1.00 95.27 N							A	2530	95.27
ATOM 1726 N ASP A 211 7.330 -13.190 -0.811 1.00 89.11 N							D	2531	89.11
ATOM 1734 N ASP A 212 7.323 -14.216 2.340 1.00 86.63 N							D	2532	86.63
ATOM 1742 N ASP A 213 4.593 -12.956 3.939 1.00 86.50 N							D	2533	86.5
ATOM 1750 N MET A 214 4.138 -11.074 2.036 1.00 93.33 N							M	2534	93.33
ATOM 1758 N GLN A 215 4.030 -9.777 -1.267 1.00 96.23 N							Q	2535	96.23
ATOM 1767 N ALA A 216 6.279 -9.231 -3.905 1.00 97.46 N							A	2536	97.46
ATOM 1772 N LEU A 217 7.304 -7.043 -6.440 1.00 98.24 N							L	2537	98.24
ATOM 1780 N VAL A 218 10.110 -7.453 -8.418 1.00 98.08 N							V	2538	98.08
ATOM 1787 N ILE A 219 12.711 -5.786 -9.928 1.00 98.02 N							I	2539	98.02
ATOM 1795 N VAL A 220 15.337 -6.220 -12.192 1.00 97.29 N							V	2540	97.29
ATOM 1802 N ASN A 221 18.570 -5.925 -13.670 1.00 95.71 N							N	2541	95.71
ATOM 1810 N TYR A 222 18.828 -7.203 -16.919 1.00 89.41 N							Y	2542	89.41
ATOM 1822 N LYS A 223 20.825 -9.769 -18.109 1.00 73.97 N							K	2543	73.97
Spo71_381-420							Residue	Number	pLDDT score
ATOM 1831 N HIS B 1 29.470 -7.053 0.911 1.00 40.56 N							H	381	40.56
ATOM 1841 N LEU B 2 26.492 -5.959 0.756 1.00 49.77 N							L	382	49.77
ATOM 1849 N PRO B 3 25.131 -3.919 -1.532 1.00 59.42 N							P	383	59.42
ATOM 1856 N PHE B 4 24.132 -0.694 -0.441 1.00 67.75 N							F	384	67.75
ATOM 1867 N ILE B 5 20.940 -0.556 -0.210 1.00 82.35 N							I	385	82.35
ATOM 1875 N ASN B 6 18.304 1.661 -0.636 1.00 89.57 N							N	386	89.57
ATOM 1883 N ILE B 7 15.538 2.175 1.368 1.00 92.11 N							I	387	92.11
ATOM 1891 N LEU B 8 12.408 3.361 0.633 1.00 92.90 N							L	388	92.9
ATOM 1899 N PRO B 9 9.860 5.675 1.696 1.00 90.47 N							P	389	90.47
ATOM 1906 N PRO B 10 6.349 4.903 1.540 1.00 88.49 N							P	390	88.49
ATOM 1913 N TRP B 11 5.146 6.927 -0.044 1.00 88.62 N							W	391	88.62
ATOM 1927 N PRO B 12 3.284 9.006 -2.343 1.00 91.49 N							P	392	91.49
ATOM 1934 N THR B 13 4.668 10.567 -5.336 1.00 90.51 N							T	393	90.51
ATOM 1941 N GLU B 14 5.386 13.694 -6.901 1.00 91.04 N							E	394	91.04
ATOM 1950 N LEU B 15 5.178 14.223 -10.368 1.00 90.35 N							L	395	90.35
ATOM 1958 N THR B 16 7.836 15.255 -12.563 1.00 90.73 N							T	396	90.73
ATOM 1965 N GLU B 17 7.812 17.943 -14.978 1.00 90.51 N							E	397	90.51
ATOM 1974 N GLU B 18 8.618 17.062 -17.515 1.00 88.58 N							E	398	88.58
ATOM 1983 N GLU B 19 8.294 14.207 -17.280 1.00 91.29 N							E	399	91.29
ATOM 1992 N ARG B 20 5.578 14.143 -16.882 1.00 91.65 N							R	400	91.65
ATOM 2003 N ILE B 21 4.645 15.025 -19.370 1.00 90.86 N							I	401	90.86
ATOM 2011 N ILE B 22 5.584 12.947 -21.038 1.00 89.55 N							I	402	89.55
ATOM 2019 N HIS B 23 4.174 10.840 -19.883 1.00 89.73 N							H	403	89.73
ATOM 2029 N ASP B 24 1.485 11.644 -20.456 1.00 90.18 N							D	404	90.18
ATOM 2037 N ARG B 25 1.533 11.542 -23.245 1.00 89.29 N							R	405	89.29
ATOM 2048 N LEU B 26 1.951 8.759 -23.594 1.00 86.47 N							L	406	86.47
ATOM 2056 N ALA B 27 -0.446 7.863 -22.504 1.00 84.82 N							A	407	84.82
ATOM 2061 N SER B 28 -2.331 8.954 -24.327 1.00 82.34 N							S	408	82.34
ATOM 2067 N LYS B 29 -1.681 7.592 -26.712 1.00 75.58 N							K	409	75.58
ATOM 2076 N HIS B 30 -2.505 5.046 -26.102 1.00 64.13 N							H	410	64.13
ATOM 2086 N SER B 31 -5.197 5.478 -25.899 1.00 59.98 N							S	411	59.98
ATOM 2092 N HIS B 32 -5.921 6.099 -28.584 1.00 54.49 N							H	412	54.49
ATOM 2102 N HIS B 33 -5.380 3.715 -29.960 1.00 49.49 N							H	413	49.49
ATOM 2103 CA HIS B 33 -5.332 2.318 -30.377 1.00 49.49 C							I	414	49.49
ATOM 2112 N ILE B 34 -7.430 2.091 -29.076 1.00 49.00 N							R	415	49
ATOM 2120 N ARG B 35 -9.584 3.217 -30.330 1.00 43.79 N							K	416	43.79
ATOM 2131 N LYS B 36 -9.249 2.592 -32.944 1.00 44.99 N							H	417	44.99
ATOM 2140 N HIS B 37 -9.908 -0.043 -33.192 1.00 48.71 N							V	418	48.71
ATOM 2150 N VAL B 38 -12.624 -0.244 -32.961 1.00 48.54 N							H	419	48.54
ATOM 2157 N HIS B 39 -13.923 0.380 -35.296 1.00 37.56 N							N	420	37.56
ENDMDL
END
