## Supplemental Tables 4-6 for "A shared binding interface controls Vps13 organelle-specific targeting independently of its vacuolar protein sorting function"

### Sheet: Table S4
Table S4: Strains used in this study
Strain ID	Original Background	Genotype	Source
BY4741	BY4741	MATa his3Δ1 leu2Δ0 met15Δ0 ura3Δ0	Dr. EK O'shea (Harvard University)
BY4741 vps13Δ	BY4741	BY4741 vps13Δ::KANR-MX4	Giaever et al., 2002
MDY1258	BY4741	BY4741 ypt35Δ::KANR-MX4	Bean et al., 2018
MDY1300	BY4741	BY4741 ypt35Δ::NATR-MX4	This study
KJY881	BY4741	BY4741 vps13Δ::KANR-MX4 PRC1-3HA::HIS3-MX6	This study

### Sheet: Table S5
Table S5: Plasmids used in this study
Plasmid	Description	Source or Reference
pRS416	pRS416 (URA3, CEN)	ATCC #87521
pMD166	pRS425-TEF1pr-SPO71-HA (LEU2, 2μ)	Bean et al., 2018
pMD218	pRS416-VPS13^GFP (URA3, CEN)	Bean et al., 2018
pMD232	pRS415-ADH1pr-YPT35-3HA (LEU2, CEN)	Bean et al., 2018
pNVJ1-RFP	pRS415-NVJ1-mCherry (LEU2, CEN)	Gift from Mike Henne (University of Texas Southwestern Medical Center)
pMD250	pRS425-CPY1pr-YPT35(1-48)-mCherry-FYVE (LEU2, 2μ)	Bean et al., 2018
pMD252	pRS425-CPY1pr-YPT35(1-48)-mCherry-FYVE (LEU2, 2μ)	Bean et al., 2018
pRL03	pRS425-CPY1pr-YPT35(1-48P10,12A)-mCherry-FYVE (LEU2, 2μ)	Bean et al., 2018
pMD291	pRS415-ADH1pr-YPT35(P10,12A)-3HA (LEU2, CEN)	Bean et al., 2018
pBB59	pRS425-TEF1pr-SPO71(P390,392A)-HA (LEU2, 2μ)	Bean et al., 2018
pMD312	pRS416-VPS13(N1875A)^GFP (URA3, CEN)	Dziurdzik et al., 2020
pMD314	pRS416-VPS13(N2428A)^GFP (URA3, CEN)	Dziurdzik et al., 2020
pMD380	pRS415-ADH1pr-YPT35-3HA (KAN MX4, CEN)	This study
pKJ068	pRS416-VPS13(H2397A)^GFP (URA3, CEN)	This study
pKJ069	pRS416-VPS13(F2465A/Y2466A)^GFP (URA3, CEN)	This study
pKJ071	pRS416-VPS13(R2396A/H2397A)^GFP (URA3, CEN)	This study
pKJ074	pRS416-VPS13(F2429A)^GFP (URA3, CEN)	This study
pKJ075	pRS416-VPS13(F2465A)^GFP (URA3, CEN)	This study
pKJ076	pRS416-VPS13(Y2466A)^GFP (URA3, CEN)	This study
pKJ077	pRS416-VPS13(R2396A)^GFP (URA3, CEN)	This study
pMD254	pRS425-CPY1pr-MCP1(1-58)-mCherry-FYVE (LEU2, 2μ)	Bean et al., 2018
pMD259	pRS425-CPY1pr-YPT35(1-485-15Δ)-mCherry-FYVE (LEU2, 2μ)	Bean et al., 2018
pMD260	pRS425-CPY1pr-YPT35(1-48I5A)-mCherry-FYVE (LEU2, 2μ)	Bean et al., 2018
pMD262	pRS425-CPY1pr-YPT35(1-48L8A)-mCherry-FYVE (LEU2, 2μ)	Bean et al., 2018
pMD263	pRS425-CPY1pr-YPT35(1-48P10A)-mCherry-FYVE (LEU2, 2μ)	Bean et al., 2018
pMD264	pRS425-CPY1pr-YPT35(1-48P12A)-mCherry-FYVE (LEU2, 2μ)	Bean et al., 2018
pMD265	pRS425-CPY1pr-YPT35(1-48L15A)-mCherry-FYVE (LEU2, 2μ)	Bean et al., 2018
pMD269	pRS425-CPY1pr-YPT35(1-48I13A)-mCherry-FYVE (LEU2, 2μ)	Bean et al., 2018
pBB52	pRS425-CPY1pr-SPO71(359-411)-mCherry-FYVE (LEU2, 2μ)	Bean et al., 2018
pMD549	pRS416-VPS13-3HA-ADHt (URA3, CEN)	This study
pKJ079	pRS416-VPS13(KSIM2471-4A)-3HA (URA3, CEN)	This study
pKJ080	pRS416-VPS13(R2497A/R2511A)-3HA (URA3, CEN)	This study
pMD550	pRS416-VPS13(1-2413)-sfGFP-VPS13(2542-END)-3HA-ADHt (URA3, CEN)	This study
pKJ081	pRS416-VPS13(DDD2531-3A)-3HA (URA3, CEN)	This study
pKJ082	pRS416-VPS13(R2427A/F2429A)-3HA (URA3, CEN)	This study
pKJ083	pRS416-VPS13(IG2504-5A)-3HA (URA3, CEN)	This study
pKJ085	pRS416-VPS13(FY2465-6A)-3HA (URA3, CEN)	This study
pKJ086	pRS416-VPS13(E2503A/EL2506-7A)-3HA (URA3, CEN)	This study
pKJ090	pRS416-VPS13(D2431A/D2433A/R2467A/P2469A)-3HA (URA3, CEN)	This study
pKJ091	pRS416-VPS13(W2422A)-3HA (URA3, CEN)	This study
pKJ092	pRS416-VPS13(DDD2531-3A)^GFP (URA3, CEN)	This study
pKJ093	pRS416-VPS13(PY2475-6A)-3HA (URA3, CEN)	This study
pKJ094	pRS416-VPS13(L2501A/V2528A)-3HA (URA3, CEN)	This study
pKJ095	pRS416-VPS13(DP2440-1A/K2486A)-3HA (URA3, CEN)	This study
pKJ096	pRS416-VPS13(PI2463-4A/P2481A)-3HA (URA3, CEN)	This study
pKJ097	pRS416-VPS13(R2495A/P2509A)-3HA (URA3, CEN)	This study
pKJ102	pRS416-VPS13(Y2487A)-3HA (URA3, CEN)	This study
pKJ103	pRS416-VPS13-3HA (URA3, CEN)	This study
pKJ104	pRS416-VPS13(N2428A)-3HA (URA3, CEN)	This study
pKJ106	pRS416-VPS13(R2427A/DDDMQ2531-5A)-3HA (URA3, CEN)	This study
pKJ107	pRS416-VPS13(DDDMQ2531-5A)-3HA (URA3, CEN)	This study
pKJ112	pRS416-VPS13(DDD2531-3K)-3HA (URA3, CEN)	This study
pKJ118	pRS416-VPS13(DDD2531-3K)^GFP (URA3, CEN)	This study
pKJ134	pRS416-VPS13(I2435A/Y2437A)^GFP (URA3, CEN)	This study
pKJ136	pRS416-VPS13(E2491A/GT2493-4A/T2496A)^GFP (URA3, CEN)	This study

### Sheet: Table S6
Table S6: Primers used in strain and plasmid construction
Yeast Strain(s)	Primer	Primer Sequence
MDY1300	YPT35-S1	5'-TCTATCGGGATATTAATAGCAGCTTCCATTTCAACTAAAACAACAGCAAGAT CGTACGCTGCAGGTCGAC-3'
	YPT35-S2	5'-TGGGATAGTAGTAGTCGATGAGAAGAATAGTCGGTTGGATAGGGATGGTGAG ATCGATGAATTCGAGCTCG-3'
KJY881	CPY-3HA-HIS F	5'-AAAACGCCTTAAGTATGGTTAACGAATGGATCCACGGTGGTTTCTCCTTACGGATCCCCGGGTTAATTAA-3'
	CPY-3HA-HIS R	5'-GTATATATTTCGATCGTAGCTGATAATAAAAACGGTATGCCTACACATACACGCTAATTCGAGCTCGTTTAAAC-3'
Plasmid ID	Primer ID	Primer Sequence
pKJ068	VAB_NEBuilder_F	5'-GACTTTGAAGCTCTTGCTTCTCTAG-3'
	VAB_NEBuilder_R	5'-CACTATAGGGCGAATTGGGTAC-3'
	Vps13_H2397A_F	5'-CATATTTGAAAGTTTTGAAAAATTCACGCGCTAAGCTTTTAAAGATTGAAATTCTTTTGGAC-3'
	Vps13_H2397A_R	5'-GTCCAAAAGAATTTCAATCTTTAAAAGCTTAGCGCGTGAATTTTTCAAAACTTTCAAATATG-3'
pKJ069	VAB_NEBuilder_F	5'-GACTTTGAAGCTCTTGCTTCTCTAG-3'
	VAB_NEBuilder_R	5'-CACTATAGGGCGAATTGGGTAC-3'
	Vps13_FY2465-6A_F	5'-CTCAAGCCGTAGTTTCAAACCTATCGCTGCCAGGATTCCCTCGAAAAGTATTATG-3'
	Vps13_FY2465-6A_R	5'-CATAATACTTTTCGAGGGAATCCTGGCAGCGATAGGTTTGAAACTACGGCTTGAG-3'
pKJ071	VAB_NEBuilder_F	5'-GACTTTGAAGCTCTTGCTTCTCTAG-3'
	VAB_NEBuilder_R	5'-CACTATAGGGCGAATTGGGTAC-3'
	Vps13_RH2396-7A_F	5'-TGAAAGTTTTGAAAAATTCAGCCGCTAAGCTTTTAAAGATTGAAATTC-3'
	Vps13_RH2396-7A_R	5'-CAATCTTTAAAAGCTTAGCGGCTGAATTTTTCAAAACTTTCAAATATGTTAC-3'
pKJ074	VAB_NEBuilder_F	5'-GACTTTGAAGCTCTTGCTTCTCTAG-3'
	VAB_NEBuilder_R	5'-CACTATAGGGCGAATTGGGTAC-3'
	Vps13_F2465A_F	5'-GCCGTAGTTTCAAACCTATCGCTTACAGGATTCCCTCGAAAAG-3'
	Vps13_F2465A_R	5'-TTTTCGAGGGAATCCTGTAAGCGATAGGTTTGAAACTACGGCTTGAG-3'
pKJ075	VAB_NEBuilder_F	5'-GACTTTGAAGCTCTTGCTTCTCTAG-3'
	VAB_NEBuilder_R	5'-CACTATAGGGCGAATTGGGTAC-3'
	Vps13_Y2466A_F	5'-GTAGTTTCAAACCTATCTTTGCCAGGATTCCCTCGAAAAGTATTATG-3'
	Vps13_Y2466A_R	5'-TACTTTTCGAGGGAATCCTGGCAAAGATAGGTTTGAAACTACGGCTTG-3'
pKJ076	VAB_NEBuilder_F	5'-GACTTTGAAGCTCTTGCTTCTCTAG-3'
	VAB_NEBuilder_R	5'-CACTATAGGGCGAATTGGGTAC-3'
	Vps13_F2429A_F	5'-GCCATTTTCCATAAGAAATGCCAGCGACCATGACTTTATATTTTACC-3'
	Vps13_F2429A_R	5'-ATATAAAGTCATGGTCGCTGGCATTTCTTATGGAAAATGGCCATCTG-3'
pKJ077	VAB_NEBuilder_F	5'-GACTTTGAAGCTCTTGCTTCTCTAG-3'
	VAB_NEBuilder_R	5'-CACTATAGGGCGAATTGGGTAC-3'
	Vps13_R2396A_F	5'-TGAAAGTTTTGAAAAATTCAGCCCATAAGCTTTTAAAGATTGAAATTCTTTTG-3'
	Vps13_R2396A_R	5'-CAATCTTTAAAAGCTTATGGGCTGAATTTTTCAAAACTTTCAAATATGTTAC-3'
pMD380	pRS swap F	5'-ACCTCTGACACATGCAGCT-3'
	pRS swap R	5'-ACTCAACCCTATCTCGGTCT-3'
pKJ134	VAB_NEBuilder_F	5'-GACTTTGAAGCTCTTGCTTCTCTAG-3'
	Vps13_endVAB_R	5'-CCATCAGTCACTGAACTATTTACTG-3'
	Vps13_I2435A_Y2437A_F	5'-GCGACCATGACTTTGCATTTGCCCAAAGAGATCCTCGTAAAGTT-3'
	Vps13_I2435A_Y2437A_R	5'-CGAGGATCTCTTTGGGCAAATGCAAAGTCATGGTCGCTGAAATTTC-3'
pKJ136	VAB_NEBuilder_F	5'-GACTTTGAAGCTCTTGCTTCTCTAG-3'
	Vps13_endVAB_R	5'-CCATCAGTCACTGAACTATTTACTG-3'
	Vps13_E2491A_GTT2493-4_6A_F	5'-GTTAGCATCCGCGGCACGTGCAAGGGAAGTTCGGTTGG-3'
	Vps13_E2491A_GTT2493-4_6A_R	5'-CGAGGATCTCTTTGGGCAAATGCAAAGTCATGGTCGCTGAAATTTC-3'
pMD549	VPS13SEQ-1F	5'-GCCAACTAAGACAGCCATTG-3'
	ADH to pRS Rev R Universal	5'-GTAAAACGACGGCCAGTGAGCGCGCGTAATACGACTCACTATAGGGCGAATTGGGTACCCCGGTAGAGGTGTGGTC-3'
pMD550	VPS13 seq forward	5'-GCTCGTATTAGGTTCAAGGAATC-3'
	VPS13 5prime R6 R	5'-GTTGCTTTGTCCAAAAGAATTTCAATC-3'
	VPS13 R6 Stuffer F	5'-GCTTTTAAAGATTGAAATTCTTTTGGACAAAGCAACAATATTCATAAGAGCATGC GAAAGTGAAACGTGATTTCATGCG-3'
	VPS13 R6 Stuffer R	5'-GTAGTTGCAGAGGCAGTTTTCAATTTGTATAACCCAACATTGGCCTTCTCGAGTATAAACGCAGAAAGGCCCACC-3'
pKJ092	VAB_NEBuilder_F	5'-GACTTTGAAGCTCTTGCTTCTCTAG-3'
	Vps13_endVAB_R	5'-CCATCAGTCACTGAACTATTTACTG-3'
	VPS13_DDD2531-3A_F	5'-TTGATTACATGTTGTTGCTGCCGCCGCTATGCAGGCCTTAGTTATTGTTAAC-3'
	VPS13_DDD2531-3A_R	5'-CAATAACTAAGGCCTGCATAGCGGCGGCAGCAACAACATGTAATCCAACAATG-3'
pKJ118	Vps13 seq forward	5'-GCTCGTATTAGGTTCAAGGAATC-3'
	Vps13_Chk2500-R	5'-TTTTGCACAAAGCCATCAGT-3'
pKJ079	VPS13 R6 TWIST F	5'-GACAAAGCAACAATATTCATAAGAATCAAGGACGGTGGTGAC-3'
	VPS13 R6 TWIST R	5'-TGTATAACCCAACATTGGCCTTATAGTTAACAATAACTAAGGCCTGCAT-3'
	TWIST fragment	5'-ATCAAGGACGGTGGTGACAGATGGCCATTTTCCATAAGAAATTTCAGCGACCATGACTTTATATTTTACCAAAGAGATCCTCGTAAAGTTAGTGATCCATACAAGGATGACCAGTCTAACGAGTCCTCAAGCCGTAGTTTCAAACCTATCTTTTACAGGATTCCCTCGGCAGCTGCTGCGCCATACGCATGGGATTTTCCTACAGCTAAGGAGAAATATCTGGTGTTAGAATCAGGTACACGTACAAGGGAAGTTCGGTTGGCTGAGATTGGCGAATTGCCACCGTTACGCCTGGATAAAAGGTCAAAGGATAAACCAGCCCCCATTGTTGGATTACATGTTGTTGCTGACGACGATATGCAGGCCTTAGTTATTGTTAACTAT-3'
pKJ080	VPS13 R6 TWIST F	5'-GACAAAGCAACAATATTCATAAGAATCAAGGACGGTGGTGAC-3'
	VPS13 R6 TWIST R	5'-TGTATAACCCAACATTGGCCTTATAGTTAACAATAACTAAGGCCTGCAT-3'
	TWIST fragment	5'-ATCAAGGACGGTGGTGACAGATGGCCATTTTCCATAAGAAATTTCAGCGACCATGACTTTATATTTTACCAAAGAGATCCTCGTAAAGTTAGTGATCCATACAAGGATGACCAGTCTAACGAGTCCTCAAGCCGTAGTTTCAAACCTATCTTTTACAGGATTCCCTCGAAAAGTATTATGCCATACGCATGGGATTTTCCTACAGCTAAGGAGAAATATCTGGTGTTAGAATCAGGTACACGTACAGCGGAAGTTCGGTTGGCTGAGATTGGCGAATTGCCACCGTTAGCCCTGGATAAAAGGTCAAAGGATAAACCAGCCCCCATTGTTGGATTACATGTTGTTGCTGACGACGATATGCAGGCCTTAGTTATTGTTAACTAT-3'
pKJ081	VPS13 R6 TWIST F	5'-GACAAAGCAACAATATTCATAAGAATCAAGGACGGTGGTGAC-3'
	VPS13 R6 TWIST R	5'-TGTATAACCCAACATTGGCCTTATAGTTAACAATAACTAAGGCCTGCAT-3'
	TWIST fragment	5'-ATCAAGGACGGTGGTGACAGATGGCCATTTTCCATAAGAAATTTCAGCGACCATGACTTTATATTTTACCAAAGAGATCCTCGTAAAGTTAGTGATCCATACAAGGATGACCAGTCTAACGAGTCCTCAAGCCGTAGTTTCAAACCTATCTTTTACAGGATTCCCTCGAAAAGTATTATGCCATACGCATGGGATTTTCCTACAGCTAAGGAGAAATATCTGGTGTTAGAATCAGGTACACGTACAAGGGAAGTTCGGTTGGCTGAGATTGGCGAATTGCCACCGTTACGCCTGGATAAAAGGTCAAAGGATAAACCAGCCCCCATTGTTGGATTACATGTTGTTGCTGCCGCCGCTATGCAGGCCTTAGTTATTGTTAACTAT-3'
pKJ082	VPS13 R6 TWIST F	5'-GACAAAGCAACAATATTCATAAGAATCAAGGACGGTGGTGAC-3'
	VPS13 R6 TWIST R	5'-TGTATAACCCAACATTGGCCTTATAGTTAACAATAACTAAGGCCTGCAT-3'
	TWIST fragment	5'-ATCAAGGACGGTGGTGACAGATGGCCATTTTCCATAGCAAATGCCAGCGACCATGACTTTATATTTTACCAAAGAGATCCTCGTAAAGTTAGTGATCCATACAAGGATGACCAGTCTAACGAGTCCTCAAGCCGTAGTTTCAAACCTATCTTTTACAGGATTCCCTCGAAAAGTATTATGCCATACGCATGGGATTTTCCTACAGCTAAGGAGAAATATCTGGTGTTAGAATCAGGTACACGTACAAGGGAAGTTCGGTTGGCTGAGATTGGCGAATTGCCACCGTTACGCCTGGATAAAAGGTCAAAGGATAAACCAGCCCCCATTGTTGGATTACATGTTGTTGCTGACGACGATATGCAGGCCTTAGTTATTGTTAACTAT-3'
pKJ083	VPS13 R6 TWIST F	5'-GACAAAGCAACAATATTCATAAGAATCAAGGACGGTGGTGAC-3'
	VPS13 R6 TWIST R	5'-TGTATAACCCAACATTGGCCTTATAGTTAACAATAACTAAGGCCTGCAT-3'
	TWIST fragment	5'-ATCAAGGACGGTGGTGACAGATGGCCATTTTCCATAAGAAATTTCAGCGACCATGACTTTATATTTTACCAAAGAGATCCTCGTAAAGTTAGTGATCCATACAAGGATGACCAGTCTAACGAGTCCTCAAGCCGTAGTTTCAAACCTATCTTTTACAGGATTCCCTCGAAAAGTATTATGCCATACGCATGGGATTTTCCTACAGCTAAGGAGAAATATCTGGTGTTAGAATCAGGTACACGTACAAGGGAAGTTCGGTTGGCTGAGGCTGCCGAATTGCCACCGTTACGCCTGGATAAAAGGTCAAAGGATAAACCAGCCCCCATTGTTGGATTACATGTTGTTGCTGACGACGATATGCAGGCCTTAGTTATTGTTAACTAT-3'
pKJ085	VPS13 R6 TWIST F	5'-GACAAAGCAACAATATTCATAAGAATCAAGGACGGTGGTGAC-3'
	VPS13 R6 TWIST R	5'-TGTATAACCCAACATTGGCCTTATAGTTAACAATAACTAAGGCCTGCAT-3'
	TWIST fragment	5'-ATCAAGGACGGTGGTGACAGATGGCCATTTTCCATAAGAAATTTCAGCGACCATGACTTTATATTTTACCAAAGAGATCCTCGTAAAGTTAGTGATCCATACAAGGATGACCAGTCTAACGAGTCCTCAAGCCGTAGTTTCAAACCTATCGCTGCCAGGATTCCCTCGAAAAGTATTATGCCATACGCATGGGATTTTCCTACAGCTAAGGAGAAATATCTGGTGTTAGAATCAGGTACACGTACAAGGGAAGTTCGGTTGGCTGAGATTGGCGAATTGCCACCGTTACGCCTGGATAAAAGGTCAAAGGATAAACCAGCCCCCATTGTTGGATTACATGTTGTTGCTGACGACGATATGCAGGCCTTAGTTATTGTTAACTAT-3'
pKJ086	VPS13 R6 TWIST F	5'-GACAAAGCAACAATATTCATAAGAATCAAGGACGGTGGTGAC-3'
	VPS13 R6 TWIST R	5'-TGTATAACCCAACATTGGCCTTATAGTTAACAATAACTAAGGCCTGCAT-3'
	TWIST fragment	5'-ATCAAGGACGGTGGTGACAGATGGCCATTTTCCATAAGAAATTTCAGCGACCATGACTTTATATTTTACCAAAGAGATCCTCGTAAAGTTAGTGATCCATACAAGGATGACCAGTCTAACGAGTCCTCAAGCCGTAGTTTCAAACCTATCTTTTACAGGATTCCCTCGAAAAGTATTATGCCATACGCATGGGATTTTCCTACAGCTAAGGAGAAATATCTGGTGTTAGAATCAGGTACACGTACAAGGGAAGTTCGGTTGGCTGCGATTGGCGCAGCGCCACCGTTACGCCTGGATAAAAGGTCAAAGGATAAACCAGCCCCCATTGTTGGATTACATGTTGTTGCTGACGACGATATGCAGGCCTTAGTTATTGTTAACTAT-3'
pKJ090	VPS13 R6 TWIST F	5'-GACAAAGCAACAATATTCATAAGAATCAAGGACGGTGGTGAC-3'
	VPS13 R6 TWIST R	5'-TGTATAACCCAACATTGGCCTTATAGTTAACAATAACTAAGGCCTGCAT-3'
	TWIST fragment	5'-ATCAAGGACGGTGGTGACAGATGGCCATTTTCCATAAGAAATTTCAGCGCCCATGCCTTTATATTTTACCAAAGAGATCCTCGTAAAGTTAGTGATCCATACAAGGATGACCAGTCTAACGAGTCCTCAAGCCGTAGTTTCAAACCTATCTTTTACGCGATTGCCTCGAAAAGTATTATGCCATACGCATGGGATTTTCCTACAGCTAAGGAGAAATATCTGGTGTTAGAATCAGGTACACGTACAAGGGAAGTTCGGTTGGCTGAGATTGGCGAATTGCCACCGTTACGCCTGGATAAAAGGTCAAAGGATAAACCAGCCCCCATTGTTGGATTACATGTTGTTGCTGACGACGATATGCAGGCCTTAGTTATTGTTAACTAT-3'
pKJ091	VPS13 R6 TWIST F	5'-GACAAAGCAACAATATTCATAAGAATCAAGGACGGTGGTGAC-3'
	VPS13 R6 TWIST R	5'-TGTATAACCCAACATTGGCCTTATAGTTAACAATAACTAAGGCCTGCAT-3'
	TWIST fragment	5'-ATCAAGGACGGTGGTGACAGAGCGCCATTTTCCATAAGAAATTTCAGCGACCATGACTTTATATTTTACCAAAGAGATCCTCGTAAAGTTAGTGATCCATACAAGGATGACCAGTCTAACGAGTCCTCAAGCCGTAGTTTCAAACCTATCTTTTACAGGATTCCCTCGAAAAGTATTATGCCATACGCATGGGATTTTCCTACAGCTAAGGAGAAATATCTGGTGTTAGAATCAGGTACACGTACAAGGGAAGTTCGGTTGGCTGAGATTGGCGAATTGCCACCGTTACGCCTGGATAAAAGGTCAAAGGATAAACCAGCCCCCATTGTTGGATTACATGTTGTTGCTGACGACGATATGCAGGCCTTAGTTATTGTTAACTAT-3'
pKJ093	VPS13 R6 TWIST F	5'-GACAAAGCAACAATATTCATAAGAATCAAGGACGGTGGTGAC-3'
	VPS13 R6 TWIST R	5'-TGTATAACCCAACATTGGCCTTATAGTTAACAATAACTAAGGCCTGCAT-3'
	TWIST fragment	5'-ATCAAGGACGGTGGTGACAGATGGCCATTTTCCATAAGAAATTTCAGCGACCATGACTTTATATTTTACCAAAGAGATCCTCGTAAAGTTAGTGATCCATACAAGGATGACCAGTCTAACGAGTCCTCAAGCCGTAGTTTCAAACCTATCTTTTACAGGATTCCCTCGAAAAGTATTATGGCAGCCGCATGGGATTTTCCTACAGCTAAGGAGAAATATCTGGTGTTAGAATCAGGTACACGTACAAGGGAAGTTCGGTTGGCTGAGATTGGCGAATTGCCACCGTTACGCCTGGATAAAAGGTCAAAGGATAAACCAGCCCCCATTGTTGGATTACATGTTGTTGCTGACGACGATATGCAGGCCTTAGTTATTGTTAACTAT-3'
pKJ094	VPS13 R6 TWIST F	5'-GACAAAGCAACAATATTCATAAGAATCAAGGACGGTGGTGAC-3'
	VPS13 R6 TWIST R	5'-TGTATAACCCAACATTGGCCTTATAGTTAACAATAACTAAGGCCTGCAT-3'
	TWIST fragment	5'-ATCAAGGACGGTGGTGACAGATGGCCATTTTCCATAAGAAATTTCAGCGACCATGACTTTATATTTTACCAAAGAGATCCTCGTAAAGTTAGTGATCCATACAAGGATGACCAGTCTAACGAGTCCTCAAGCCGTAGTTTCAAACCTATCTTTTACAGGATTCCCTCGAAAAGTATTATGCCATACGCATGGGATTTTCCTACAGCTAAGGAGAAATATCTGGTGTTAGAATCAGGTACACGTACAAGGGAAGTTCGGGCGGCTGAGATTGGCGAATTGCCACCGTTACGCCTGGATAAAAGGTCAAAGGATAAACCAGCCCCCATTGTTGGATTACATGCTGTTGCTGACGACGATATGCAGGCCTTAGTTATTGTTAACTAT-3'
pKJ095	VPS13 R6 TWIST F	5'-GACAAAGCAACAATATTCATAAGAATCAAGGACGGTGGTGAC-3'
	VPS13 R6 TWIST R	5'-TGTATAACCCAACATTGGCCTTATAGTTAACAATAACTAAGGCCTGCAT-3'
	TWIST fragment	5'-ATCAAGGACGGTGGTGACAGATGGCCATTTTCCATAAGAAATTTCAGCGACCATGACTTTATATTTTACCAAAGAGCTGCTCGTAAAGTTAGTGATCCATACAAGGATGACCAGTCTAACGAGTCCTCAAGCCGTAGTTTCAAACCTATCTTTTACAGGATTCCCTCGAAAAGTATTATGCCATACGCATGGGATTTTCCTACAGCTAAGGAGGCATATCTGGTGTTAGAATCAGGTACACGTACAAGGGAAGTTCGGTTGGCTGAGATTGGCGAATTGCCACCGTTACGCCTGGATAAAAGGTCAAAGGATAAACCAGCCCCCATTGTTGGATTACATGTTGTTGCTGACGACGATATGCAGGCCTTAGTTATTGTTAACTAT-3'
pKJ096	VPS13 R6 TWIST F	5'-GACAAAGCAACAATATTCATAAGAATCAAGGACGGTGGTGAC-3'
	VPS13 R6 TWIST R	5'-TGTATAACCCAACATTGGCCTTATAGTTAACAATAACTAAGGCCTGCAT-3'
	TWIST fragment	5'-ATCAAGGACGGTGGTGACAGATGGCCATTTTCCATAAGAAATTTCAGCGACCATGACTTTATATTTTACCAAAGAGATCCTCGTAAAGTTAGTGATCCATACAAGGATGACCAGTCTAACGAGTCCTCAAGCCGTAGTTTCAAAGCTGCCTTTTACAGGATTCCCTCGAAAAGTATTATGCCATACGCATGGGATTTTGCTACAGCTAAGGAGAAATATCTGGTGTTAGAATCAGGTACACGTACAAGGGAAGTTCGGTTGGCTGAGATTGGCGAATTGCCACCGTTACGCCTGGATAAAAGGTCAAAGGATAAACCAGCCCCCATTGTTGGATTACATGTTGTTGCTGACGACGATATGCAGGCCTTAGTTATTGTTAACTAT-3'
pKJ097	VPS13 R6 TWIST F	5'-GACAAAGCAACAATATTCATAAGAATCAAGGACGGTGGTGAC-3'
	VPS13 R6 TWIST R	5'-TGTATAACCCAACATTGGCCTTATAGTTAACAATAACTAAGGCCTGCAT-3'
	TWIST fragment	5'-ATCAAGGACGGTGGTGACAGATGGCCATTTTCCATAAGAAATTTCAGCGACCATGACTTTATATTTTACCAAAGAGATCCTCGTAAAGTTAGTGATCCATACAAGGATGACCAGTCTAACGAGTCCTCAAGCCGTAGTTTCAAACCTATCTTTTACAGGATTCCCTCGAAAAGTATTATGCCATACGCATGGGATTTTCCTACAGCTAAGGAGAAATATCTGGTGTTAGAATCAGGTACAGCTACAAGGGAAGTTCGGTTGGCTGAGATTGGCGAATTGCCAGCGTTACGCCTGGATAAAAGGTCAAAGGATAAACCAGCCCCCATTGTTGGATTACATGTTGTTGCTGACGACGATATGCAGGCCTTAGTTATTGTTAACTAT-3'
pKJ102	VPS13 R6 TWIST F	5'-GACAAAGCAACAATATTCATAAGAATCAAGGACGGTGGTGAC-3'
	VPS13 R6 TWIST R	5'-TGTATAACCCAACATTGGCCTTATAGTTAACAATAACTAAGGCCTGCAT-3'
	TWIST fragment	5'-ATCAAGGACGGTGGTGACAGATGGCCATTTTCCATAAGAAATTTCAGCGACCATGACTTTATATTTTACCAAAGAGATCCTCGTAAAGTTAGTGATCCATACAAGGATGACCAGTCTAACGAGTCCTCAAGCCGTAGTTTCAAACCTATCTTTTACAGGATTCCCTCGAAAAGTATTATGCCATACGCATGGGATTTTCCTACAGCTAAGGAGAAAGCTCTGGTGTTAGAATCAGGTACACGTACAAGGGAAGTTCGGTTGGCTGAGATTGGCGAATTGCCACCGTTACGCCTGGATAAAAGGTCAAAGGATAAACCAGCCCCCATTGTTGGATTACATGTTGTTGCTGACGACGATATGCAGGCCTTAGTTATTGTTAACTAT-3'
pKJ103	VPS13 R6 TWIST F	5'-GACAAAGCAACAATATTCATAAGAATCAAGGACGGTGGTGAC-3'
	VPS13 R6 TWIST R	5'-TGTATAACCCAACATTGGCCTTATAGTTAACAATAACTAAGGCCTGCAT-3'
	TWIST fragment	5'-ATCAAGGACGGTGGTGACAGATGGCCATTTTCCATAAGAAATTTCAGCGACCATGACTTTATATTTTACCAAAGAGATCCTCGTAAAGTTAGTGATCCATACAAGGATGACCAGTCTAACGAGTCCTCAAGCCGTAGTTTCAAACCTATCTTTTACAGGATTCCCTCGAAAAGTATTATGCCATACGCATGGGATTTTCCTACAGCTAAGGAGAAATATCTGGTGTTAGAATCAGGTACACGTACAAGGGAAGTTCGGTTGGCTGAGATTGGCGAATTGCCACCGTTACGCCTGGATAAAAGGTCAAAGGATAAACCAGCCCCCATTGTTGGATTACATGTTGTTGCTGACGACGATATGCAGGCCTTAGTTATTGTTAACTAT-3'
pKJ104	VPS13 R6 TWIST F	5'-GACAAAGCAACAATATTCATAAGAATCAAGGACGGTGGTGAC-3'
	VPS13 R6 TWIST R	5'-TGTATAACCCAACATTGGCCTTATAGTTAACAATAACTAAGGCCTGCAT-3'
	TWIST fragment	5'-ATCAAGGACGGTGGTGACAGATGGCCATTTTCCATAAGAGCTTTCAGCGACCATGACTTTATATTTTACCAAAGAGATCCTCGTAAAGTTAGTGATCCATACAAGGATGACCAGTCTAACGAGTCCTCAAGCCGTAGTTTCAAACCTATCTTTTACAGGATTCCCTCGAAAAGTATTATGCCATACGCATGGGATTTTCCTACAGCTAAGGAGAAATATCTGGTGTTAGAATCAGGTACACGTACAAGGGAAGTTCGGTTGGCTGAGATTGGCGAATTGCCACCGTTACGCCTGGATAAAAGGTCAAAGGATAAACCAGCCCCCATTGTTGGATTACATGTTGTTGCTGACGACGATATGCAGGCCTTAGTTATTGTTAACTAT-3'
pKJ112	VPS13 R6 TWIST F	5'-GACAAAGCAACAATATTCATAAGAATCAAGGACGGTGGTGAC-3'
	VPS13 R6 TWIST R	5'-TGTATAACCCAACATTGGCCTTATAGTTAACAATAACTAAGGCCTGCAT-3'
	TWIST fragment	5'-ATCAAGGACGGTGGTGACAGATGGCCATTTTCCATAAGAAATTTCAGCGACCATGACTTTATATTTTACCAAAGAGATCCTCGTAAAGTTAGTGATCCATACAAGGATGACCAGTCTAACGAGTCCTCAAGCCGTAGTTTCAAACCTATCTTTTACAGGATTCCCTCGAAAAGTATTATGCCATACGCATGGGATTTTCCTACAGCTAAGGAGAAATATCTGGTGTTAGAATCAGGTACACGTACAAGGGAAGTTCGGTTGGCTGAGATTGGCGAATTGCCACCGTTACGCCTGGATAAAAGGTCAAAGGATAAACCAGCCCCCATTGTTGGATTACATGTTGTTGCTAAAAAGAAAATGCAGGCCTTAGTTATTGTTAACTAT-3'
pKJ106	VPS13 R6 TWIST F	5'-GACAAAGCAACAATATTCATAAGAATCAAGGACGGTGGTGAC-3'
	VPS13 R6 Extended TWIST R	5'-TGTATAACCCAACATTGGCCTT-3'
	TWIST fragment	5'-ATCAAGGACGGTGGTGACAGATGGCCATTTTCCATAGCAAATTTCAGCGACCATGACTTTATATTTTACCAAAGAGATCCTCGTAAAGTTAGTGATCCATACAAGGATGACCAGTCTAACGAGTCCTCAAGCCGTAGTTTCAAACCTATCTTTTACAGGATTCCCTCGAAAAGTATTATGCCATACGCATGGGATTTTCCTACAGCTAAGGAGAAATATCTGGTGTTAGAATCAGGTACACGTACAAGGGAAGTTCGGTTGGCTGAGATTGGCGAATTGCCACCGTTACGCCTGGATAAAAGGTCAAAGGATAAACCAGCCCCCATTGTTGGATTACATGTTGTTGCTGCCGCCGCTGCGGCGGCCTTAGTTATTGTTAACTAT-3'
pKJ107	VPS13 R6 TWIST F	5'-GACAAAGCAACAATATTCATAAGAATCAAGGACGGTGGTGAC-3'
	VPS13 R6 Extended TWIST R	5'-TGTATAACCCAACATTGGCCTT-3'
	TWIST fragment	5'-ATCAAGGACGGTGGTGACAGATGGCCATTTTCCATAAGAAATTTCAGCGACCATGACTTTATATTTTACCAAAGAGATCCTCGTAAAGTTAGTGATCCATACAAGGATGACCAGTCTAACGAGTCCTCAAGCCGTAGTTTCAAACCTATCTTTTACAGGATTCCCTCGAAAAGTATTATGCCATACGCATGGGATTTTCCTACAGCTAAGGAGAAATATCTGGTGTTAGAATCAGGTACACGTACAAGGGAAGTTCGGTTGGCTGAGATTGGCGAATTGCCACCGTTACGCCTGGATAAAAGGTCAAAGGATAAACCAGCCCCCATTGTTGGATTACATGTTGTTGCTGCCGCCGCTGCGGCGGCCTTAGTTATTGTTAACTAT-3'
